# De novo single-cell biological analysis of drug resistance in human melanoma through a novel deep learning-powered approach

**DOI:** 10.1101/2025.08.18.670074

**Authors:** Sumaya Alghamdi, Turki Turki, Y-h. Taguchi

## Abstract

Elucidating drug response mechanisms in human melanoma is crucial for improving treatment outcomes. Although scRNA-seq captures gene expression at the individual cell level, existing tools to gain deeper insights into a studied population pertaining to melanoma drug resistance are far from perfect. Therefore, we propose a deep learning (DL)-based approach to unveil molecular mechanisms underlying melanoma drug resistance as follows. First, we processed two single-cell datasets related to human melanoma from GEO (GSE108383_A375 and GSE108383_451Lu) database and trained a fully connected neural network with five adapted methods (L1-Regularization, DeepLIFT, SHAP, IG, LRP) to discriminate between BRAFi-resistant and parental cell lines, followed by identifying top 100 genes. Compared to existing bioinformatics tools from a biological perspective, the presented DL-based methods identified more expressed genes in four well-established melanoma cell lines, including MALME-3M, MDA-MB435, SK-MEL-28, and SK-MEL-5. Moreover, we identified FDA-approved melanoma drugs (e.g., Vemurafenib and Dabrafenib), critical genes such as ARAF, SOX10, DCT, AXL, and key TFs including MITF and TFAP2A. From a classification perspective, we provided gene sets by all methods to three machine learning algorithms, including support vector machine, random forests, and neural networks. Results demonstrate that Integrated gradients (IG) method adapted in our DL approach contributed to 2.2% and 0.5% overall performance improvements over the best-performing baselines when using A375 and 451Lu cell line datasets.
