## Supplementary material for "De novo single-cell biological analysis of drug resistance in human melanoma through a novel deep learning-powered approach": DataSheet1_A.xlsx

### Sheet: L1-Regularization
ZNF385D
FOXP1
DMKN
TRPC4
MGST1
ANKRD30A
BASP1
LINC00842
SOX10
DHRS3
FAM155A
BDNF
KRT81
VEGFC
CMBL
CAP2
C19orf33
FIBCD1
GAS7
ALPK2
HSPB8
HLA-DRB5
CD74
HLA-H
CMTM7
ATP6AP1
NUPR1
SIVA1
ZFPM2
HLA-DRB1
HMGA2
HLA-G
TIMP1
MRPL55
ANXA8L1
DUSP1
ADGRL2
SPANXD
PCBP4
UBC
KRT8
SMTN
IRS1
RRP7A
PBX1
ARHGAP29
BTBD9
HLA-DRA
SDF2L1
NOSIP
SOX9
MIR100HG
HLA-B
SPANXB1
HMG20B
GLIPR1
CTB-113P19.1
ACOT7
PALLD
CNP
C16orf74
MPP7
SDCBP
GPR173
AKR1B1
GPAA1
NRG1
IL7R
PEX16
HLA-DMA
TRAPPC5
NDUFA5
EVA1A
ANKRD18CP
SULT1C2
FAM58A
NPM3
CCDC102B
ABHD17A
LY6E
SFN
LMNA
COPE
ANKRD20A8P
CDC37
LOC101927284
SNRPE
ANKRA2
ZFP36
GRIP1
FOS
SLC7A5
BRMS1
BIN3
NDUFA11
IGF2BP2
DNAJC11
CRIP2
HLA-DPA1
GPS1

### Sheet: DeepLIFT
SOX10
DHRS3
GAS7
HLA-DRB5
CMTM7
HLA-DRB1
CD74
SDF2L1
SLC7A5
HLA-DRA
HLA-DMA
ATP6AP1
UBC
ACOT7
HLA-H
HLA-G
CNP
HLA-DPA1
RRP7A
HLA-B
ST3GAL4
LY6E
NOSIP
CDC37
IGF2BP2
SIVA1
RAB5C
MIA
FOXP1
ATG101
COPE
C19orf48
SEC61A1
PYGB
SLC5A6
RALY
PRMT1
MRPL55
STAG3L1
PCBP4
BIN3
GPAA1
TIMP1
AUP1
FAM58A
ATP6V0C
CTNNBIP1
TOMM40
RHOC
SDC4
PSMA7
USP11
HMG20B
RACGAP1
ERAL1
SLC35A2
PTBP1
NDUFA11
LOC101927284
ZNF385D
HLA-DQB1
CLPTM1L
SNHG17
SRM
BTBD9
HEXA
ARPC1B
IMP4
SMTN
BRMS1
TACC3
TRAPPC5
PIN1
GSTP1
AAMP
MOK
HM13
HPN-AS1
TWF2
NCAPH2
HLA-DRB6
TKT
SNTB2
SPNS1
DNAJC11
UBE2S
NT5DC2
SLC35B2
ARAF
POLR2F
TMEM98
HLA-C
U2AF1
ADAM15
ENTPD6
PQBP1
ANKRD39
S100A6
SLCO4A1
MPV17L2

### Sheet: SHAP
FOXP1
ZNF385D
DMKN
MGST1
SOX10
TRPC4
DHRS3
LINC00842
C19orf33
CMBL
DUSP1
GAS7
CAP2
ANKRD30A
BDNF
HLA-DRB5
BASP1
CD74
CMTM7
FAM155A
HLA-DRB1
ADGRL2
SDF2L1
SLC7A5
ANXA8L1
HLA-DRA
NUPR1
HLA-DMA
ALPK2
UBC
ATP6AP1
HLA-H
KRT81
KRT8
HLA-G
HLA-B
ST3GAL4
ACOT7
RRP7A
VEGFC
SPANXD
HLA-DPA1
PCBP4
IGF2BP2
TIMP1
SMTN
SIVA1
SLC5A6
NOSIP
HMGA2
RACGAP1
CNP
SDCBP
C19orf48
MIA
SOX9
GLIPR1
FIBCD1
CDC37
MIR100HG
SCG5
MRPL55
HSPB8
LOC105378047
STAG3L1
COPE
TACC3
FAM58A
LY6E
LOC105379511
ARHGAP29
RAB5C
C16orf74
LINC00351
NDUFA5
NCAPH2
KCTD13
SERPINE1
PRMT1
BIN3
PYGB
RALY
SDC4
ZFP36
IL7R
ATG101
LOC101927284
SFN
HMG20B
CCDC102B
CTB-113P19.1
CTNNBIP1
DNAJC11
SLC35A2
ERAL1
GPAA1
PTBP1
ATP6V0C
SEC61A1
HLA-DQB1

### Sheet: IG
MGST1
SOX10
CMBL
DHRS3
AKR1B1
DUSP1
NDUFA5
CMTM7
GAS7
FOXP1
SDF2L1
UBC
MRPL55
RRP7A
HLA-DRB5
ATP6AP1
CD74
TRAPPC5
DMKN
SIVA1
HLA-H
ACOT7
HLA-DRB1
NOSIP
PCBP4
MIR100HG
SLC7A5
SDCBP
HLA-DMA
TCEAL9
ZNF385D
CNP
CAP2
HLA-DRA
HLA-B
FAM58A
IGF2BP2
CDC37
C19orf48
GPAA1
TIMP1
DNAJC11
HLA-DPA1
COPE
LY6E
PRMT1
FAM162A
HLA-G
ERAL1
ST3GAL4
GNG10
RAB5C
PTBP1
IMP4
TACC3
SLC5A6
ATP6V0C
TOMM40
PSMA7
HMG20B
SMTN
MIA
NDUFA11
RALY
C19orf33
ARPC1B
SLC35A2
STAG3L1
KCTD13
RHOC
HCFC1R1
LOC101927284
AUP1
BIN3
PPA2
SEC61A1
BRMS1
PRKCD
CTB-113P19.1
ADGRL2
RACGAP1
SNHG17
BTBD9
ATG101
BNIP3
NCAPH2
MED7
USP11
PIN1
MLLT11
SLC9A3R2
PYGB
ARAF
LINC00842
AAMP
UBE2V2
SRM
GPS1
TSR3
SDC4

### Sheet: LRP
MGST1
DHRS3
SOX10
SIVA1
MRPL55
CMBL
DMKN
TACC3
CD74
ZNF385D
ATP6AP1
CMTM7
FOXP1
SDF2L1
GAS7
HLA-DRB5
TIMP1
PCBP4
UBC
RRP7A
NOSIP
HLA-DRB1
DUSP1
C19orf48
TRAPPC5
SLC7A5
HLA-H
HLA-DRA
BRMS1
GPAA1
HLA-G
FAM58A
ERAL1
PTBP1
HLA-DMA
CDC37
IGF2BP2
ACOT7
BTBD9
SF3B5
SLC5A6
ABHD17A
CAP2
CNP
TRPC4
LY6E
SPNS1
DNAJC11
GPS1
SAC3D1
LINC00842
NDUFA11
MIR100HG
AKR1B1
PRMT1
LMNA
PSMA7
HMG20B
SDCBP
TOMM40
ATP6V0C
AUP1
COPE
IMPDH1
HLA-DPA1
PEX16
BDNF
MLST8
PACSIN3
CRIP2
SNHG17
C4orf48
SEC61A1
RAB5C
HLA-B
BIN3
IMP4
PPIB
TUBB8
NDUFA5
TSR3
MIXL1
POLR2I
H1FX
SMTN
LOC100190940
C9orf142
SLC9A3R2
USP11
ST3GAL4
PCNA-AS1
SLC35A2
R3HCC1
PRKCDBP
ADGRL2
RHOC
GSTP1
DDX49
NPM3
ARPC1B

### Sheet: LIMMA
FOXP1
ZNF385D
TRPC4
BASP1
DMKN
ANKRD30A
CMTM7
SIVA1
CD74
MRPL55
COPE
NOSIP
ACOT7
ANXA8L1
MIA
GAS7
SDF2L1
LINC00842
SOX10
HLA.DRB5
HLA.H
PRMT1
AAMP
HLA.DRB1
HMG20B
PSMA7
TRAPPC5
UBC
GPS1
CDC37
TKT
LMNA
ATP6AP1
PTBP1
ATOX1
FAM155A
NDUFS7
NDUFA11
SNHG17
RRP7A
RUVBL2
GSTP1
CCDC124
TSR3
SRM
ARPC1B
BIN3
HLA.B
PPP4C
TIMP1
NUPR1
HLA.DRA
EIF6
PIN1
ATP6V0C
EEF2
TOMM40
GPAA1
PYGB
BRMS1
CNP
RAB5C
IMP4
HLA.DPA1
PQBP1
HMGA2
PSMC4
DDX39A
NDUFS8
EIF3G
OTUB1
HLA.C
LY6E
DHRS3
ETFB
MYDGF
EXOSC5
TUBG1
COMMD5
ADRM1
POLR2I
CCND1
ERAL1
HLA.DRB6
SF3B5
SOX9
RALY
GNAI2
MRPS34
S100A6
ATG101
PRKCDBP
AUP1
EXOSC4
TUBA1C
HARS
NRG1
GADD45GIP1
SLC25A6
RPS5

### Sheet: SAM
CMTM7
FOXP1
CD74
SIVA1
MRPL55
COPE
NOSIP
ACOT7
GAS7
MIA
SDF2L1
SOX10
HLA.DRB5
HLA.H
PRMT1
AAMP
HLA.DRB1
ZNF385D
PSMA7
HMG20B
UBC
CDC37
TKT
ATOX1
TRAPPC5
ATP6AP1
GSTP1
LMNA
RUVBL2
NDUFS7
SNHG17
NDUFA11
HLA.B
BIN3
CCDC124
TIMP1
GPS1
PTBP1
ARPC1B
HLA.DRA
SRM
TSR3
RRP7A
EIF6
PPP4C
ATP6V0C
PYGB
PIN1
EEF2
GPAA1
TOMM40
CNP
HLA.DPA1
RAB5C
BRMS1
PQBP1
DDX39A
PSMC4
HLA.C
DHRS3
EIF3G
IMP4
LY6E
MYDGF
NDUFS8
EXOSC5
OTUB1
HLA.DRB6
ADRM1
TUBG1
GNAI2
ETFB
CCND1
RALY
ATG101
AUP1
COMMD5
POLR2I
S100A6
ERAL1
MRPS34
PRKCDBP
RPS5
SF3B5
SLC7A5
GAPDH
HARS
EXOSC4
PPP1CA
S100A13
BSG
ATP6V0B
GADD45GIP1
TUBA1C
RPLP0
PKM
IDH3B
P4HB
WDR18
POLR2F

### Sheet: t-test
CMTM7
SIVA1
CD74
MRPL55
COPE
NOSIP
ACOT7
MIA
SDF2L1
GAS7
SOX10
PRMT1
HLA.DRB5
HLA.H
AAMP
HMG20B
GPS1
PSMA7
TRAPPC5
HLA.DRB1
LMNA
UBC
ATP6AP1
TKT
PTBP1
CDC37
ATOX1
RRP7A
NDUFS7
NDUFA11
SNHG17
CCDC124
RUVBL2
TSR3
GSTP1
SRM
PPP4C
ARPC1B
FOXP1
BIN3
HLA.B
TIMP1
HLA.DRA
PIN1
EIF6
TOMM40
EEF2
ATP6V0C
GPAA1
BRMS1
IMP4
PYGB
CNP
RAB5C
PQBP1
PSMC4
HLA.DPA1
DDX39A
OTUB1
NDUFS8
ETFB
EIF3G
LY6E
TUBG1
HLA.C
DHRS3
EXOSC5
MYDGF
COMMD5
POLR2I
ERAL1
CCND1
ADRM1
SF3B5
RALY
HLA.DRB6
MRPS34
GNAI2
S100A6
PRKCDBP
ATG101
AUP1
TUBA1C
EXOSC4
HARS
GADD45GIP1
SLC25A6
PKM
PPP1CA
GAPDH
RPS5
WDR18
IDH3B
BSG
S100A13
C16orf13
ATP6V0B
SLC7A5
PCBP4
TMEM208
