## Supplementary material for "De novo single-cell biological analysis of drug resistance in human melanoma through a novel deep learning-powered approach": DataSheet1_B.xlsx

### Sheet: Sheet1
Number of Unique Genes	Unique Genes
L1-Regularization (15)	ANKRA2, ANKRD18CP, ANKRD20A8P, EVA1A, FOS, GPR173, GRIP1, IRS1, MPP7, PALLD, PBX1, SNRPE, SPANXB1, SULT1C2, ZFPM2
DeepLIFT (19)	ADAM15, ANKRD39, CLPTM1L, ENTPD6, HEXA, HLA-C, HLA-DRB6, HM13, HPN-AS1, MOK, MPV17L2, NT5DC2, SLC35B2, SLCO4A1, SNTB2, TMEM98, TWF2, U2AF1, UBE2S
SHAP (5)	LINC00351, LOC105378047, LOC105379511, SCG5, SERPINE1
IG (10)	BNIP3, FAM162A, GNG10, HCFC1R1, MED7, MLLT11, PPA2, PRKCD, TCEAL9, UBE2V2
LRP (14)	C4orf48, C9orf142, DDX49, H1FX, IMPDH1, LOC100190940, MIXL1, MLST8, PACSIN3, PCNA-AS1, PPIB, R3HCC1, SAC3D1, TUBB8
LIMMA (0)	(No unique genes)
SAM (2)	P4HB, RPLP0
t-test (2)	C16orf13, TMEM208
L1-Regularization & SHAP (14)	ALPK2, ARHGAP29, C16orf74, CCDC102B, FIBCD1, GLIPR1, HSPB8, IL7R, KRT8, KRT81, SFN, SPANXD, VEGFC, ZFP36
L1-Regularization & LRP (4)	ABHD17A, CRIP2, NPM3, PEX16
L1-Regularization & LIMMA (1)	NRG1
DeepLIFT & SHAP (2)	CTNNBIP1, HLA-DQB1
DeepLIFT & IG (1)	ARAF
DeepLIFT & LRP (1)	SPNS1
DeepLIFT & SAM (1)	POLR2F
SHAP & IG (1)	KCTD13
IG & LRP (1)	SLC9A3R2
LIMMA & t-test (1)	SLC25A6
SAM & t-test (8)	ATP6V0B, BSG, GAPDH, IDH3B, PKM, PPP1CA, S100A13, WDR18
L1-Regularization & SHAP & IG (2)	C19orf33, CTB-113P19.1
L1-Regularization & SHAP & LRP (1)	BDNF
L1-Regularization & SHAP & LIMMA (7)	ANKRD30A, ANXA8L1, BASP1, FAM155A, HMGA2, NUPR1, SOX9
L1-Regularization & IG & LRP (1)	AKR1B1
DeepLIFT & SHAP & IG (4)	NCAPH2, RACGAP1, SDC4, STAG3L1
DeepLIFT & IG & LRP (2)	RHOC, USP11
LIMMA & SAM & t-test (34)	ADRM1, ATOX1, CCDC124, CCND1, COMMD5, DDX39A, EEF2, EIF3G, EIF6, ETFB, EXOSC4, EXOSC5, GADD45GIP1, GNAI2, HARS, HLA.B, HLA.C, HLA.DPA1, HLA.DRA, HLA.DRB1, HLA.DRB5, HLA.DRB6, HLA.H, MRPS34, MYDGF, NDUFS7, NDUFS8, OTUB1, PPP4C, PSMC4, RPS5, RUVBL2, TUBA1C, TUBG1
L1-Regularization & DeepLIFT & SHAP & IG (1)	LOC101927284
L1-Regularization & DeepLIFT & IG & LRP (1)	BTBD9
L1-Regularization & SHAP & IG & LRP (8)	ADGRL2, CAP2, CMBL, DUSP1, MGST1, MIR100HG, NDUFA5, SDCBP
L1-Regularization & SHAP & LRP & LIMMA (1)	TRPC4
DeepLIFT & SHAP & IG & LRP (6)	C19orf48, SEC61A1, SLC35A2, SLC5A6, ST3GAL4, TACC3
DeepLIFT & LIMMA & SAM & t-test (3)	PQBP1, S100A6, TKT
LRP & LIMMA & SAM & t-test (3)	POLR2I, PRKCDBP, SF3B5
L1-Regularization & DeepLIFT & SHAP & IG & LRP (12)	DNAJC11, FAM58A, HLA-B, HLA-DMA, HLA-DPA1, HLA-DRA, HLA-DRB1, HLA-DRB5, HLA-G, HLA-H, IGF2BP2, SMTN
L1-Regularization & SHAP & IG & LRP & LIMMA (2)	DMKN, LINC00842
L1-Regularization & LRP & LIMMA & SAM & t-test (1)	LMNA
DeepLIFT & IG & LIMMA & SAM & t-test (3)	AAMP, PIN1, SRM
DeepLIFT & LRP & LIMMA & SAM & t-test (1)	GSTP1
IG & LRP & LIMMA & SAM & t-test (1)	TSR3
L1-Regularization & DeepLIFT & SHAP & IG & LRP & t-test (1)	PCBP4
L1-Regularization & IG & LRP & LIMMA & SAM & t-test (1)	GPS1
DeepLIFT & SHAP & IG & LIMMA & SAM & t-test (4)	ATG101, MIA, PYGB, RALY
DeepLIFT & IG & LRP & LIMMA & SAM & t-test (6)	ARPC1B, AUP1, IMP4, PSMA7, SNHG17, TOMM40
L1-Regularization & DeepLIFT & SHAP & IG & LRP & LIMMA & SAM (1)	ZNF385D
L1-Regularization & DeepLIFT & SHAP & IG & LRP & SAM & t-test (1)	SLC7A5
L1-Regularization & DeepLIFT & IG & LRP & LIMMA & SAM & t-test (3)	BRMS1, NDUFA11, TRAPPC5
DeepLIFT & SHAP & IG & LRP & LIMMA & SAM & t-test (5)	ATP6V0C, ERAL1, PRMT1, PTBP1, RAB5C
L1-Regularization & DeepLIFT & SHAP & IG & LRP & LIMMA & SAM & t-test (22)	ACOT7, ATP6AP1, BIN3, CD74, CDC37, CMTM7, CNP, COPE, DHRS3, FOXP1, GAS7, GPAA1, HMG20B, LY6E, MRPL55, NOSIP, RRP7A, SDF2L1, SIVA1, SOX10, TIMP1, UBC
