## Supplementary material for "De novo single-cell biological analysis of drug resistance in human melanoma through a novel deep learning-powered approach": DataSheet2_A.xlsx

### Sheet: L1-Regularization
MDK
MFAP2
DNAJA4
ACTC1
RCN3
MAGEA3
SLC17A9
LOC100130331
S100A1
CREB5
POTEE
SOD3
CD151
LOC401324
DSG2
CAPG
LOC400661
BCAS3
IFITM10
FXYD3
SHC1
VAMP5
TMSB4X
RPS6KA2
FXYD5
LINC01554
SLC16A6
U2AF1L5
PLTP
DCBLD2
OLFM1
NID1
MTRNR2L8
PRR4
LYPD4
MGST1
H1F0
MPZ
TMEM39B
AIM1
BEX3
PPARG
SOX11
DHCR7
HIF1A-AS2
TMSB4Y
OR7E156P
U2AF1
KRTCAP2
RNF175
FTL
LOC100507537
MME
PLP1
LOC728613
MBOAT7
MAP7D3
GTF3A
YWHAG
HCCAT5
LOC641746
RAC2
FBXL5
RHOQ
FAM78B
TBXAS1
DCT
FUNDC1
VDR
KIRREL
NBPF10
GDF15
APOC1
CCT5
CALHM2
SENP3-EIF4A1
COX7B
IQCB1
ACTG2
ZNF622
SOCS2
L1CAM
CUX1
LOC101929505
QDPR
MTRNR2L4
PAX5
MTRR
AXL
MORC2-AS1
MAGEA4
CHM
ACTA1
CD9
HDDC2
MTRNR2L2
FTH1P3
SYNGR1
LINC01094
MTRNR2L6

### Sheet: DeepLIFT
MFAP2
MDK
SLC17A9
ACTC1
DNAJA4
RCN3
VAMP5
S100A1
SOD3
CREB5
DSG2
LINC01554
MAGEA3
POTEE
BCAS3
IFITM10
PPARG
MGST1
SLC16A6
NID1
RPS6KA2
H1F0
CAPG
PLTP
HIF1A-AS2
LOC401324
LOC100130331
TMSB4X
FAM78B
HCCAT5
PLP1
MPZ
LOC101929505
FBXL5
DCT
PRR4
SHC1
TMSB4Y
APOD
RAC2
FUNDC1
STAP2
FXYD3
RNF175
CALHM2
BEX3
OLFM1
OR7E156P
LIN7A
DCBLD2
GDF15
TBXAS1
LOC728613
MME
U2AF1L5
PDLIM1
SNHG21
GTF3A
NUPR1
YWHAG
RHOQ
APOC1
MAGEA4
FTL
KRBOX1
EIF4E3
DHCR7
AIM1
LOC400661
ATP7A
CSAG4
EGR1
LSAMP
CSAG1
ACTA1
CHM
ZNF385D
U2AF1
LAMA3
CD151
LINC01301
CCT5
CES1
CAPN3
AXL
COX7B
FXYD5
SLFN12
BFSP1
SLC18B1
LINC01252
QDPR
LHX8
SOCS2
CYTL1
SULT1C2
MTMR12
UPRT
TRMT12
DAP

### Sheet: SHAP
MDK
RCN3
MAGEA3
MFAP2
CD151
OLFM1
DNAJA4
FXYD5
SLC17A9
LOC400661
TMEM39B
LOC100130331
LOC401324
IFITM10
DCBLD2
ACTC1
LOC100507537
PRKAR2A
DSG2
FXYD3
SHC1
CREB5
S100A1
U2AF1L5
RPS6KA2
PLTP
CD9
MTRNR2L2
KIRREL
NRIP3
CANX
SLC7A11
CAPG
NBPF10
LRRC37A8P
SOD3
MTRNR2L4
SOX11
AIM1
ATP13A2
MTRNR2L6
LYPD4
OR7E156P
MBOAT7
MTRNR2L8
U2AF1
GANAB
PAPSS2
TGDS
VDR
BCAS3
SLC24A2
MTRNR2L1
SLC16A6
IQCB1
MME
RHOQ
MAP7D3
PRR4
QPCTL
NBPF25P
TMEM87A
MORC2-AS1
ITGA6
SOGA3
MTRNR2L7
CALHM2
BEX3
LOC641746
FNDC3B
COLGALT1
TOR2A
ZHX1-C8orf76
LOC101928539
LINC01420
ATP1A1
NDC1
MTRR
L1CAM
MELTF
LINC01094
DCT
APP
LOC100287225
RNF175
ACTG2
TMSB4X
TSKU
SLC37A3
HDDC2
FTL
KLLN
LOC728613
RAC2
PLP1
COX7B
ITGB5
GBA
KRTCAP2
LOC440896

### Sheet: IG
S100A1
MFAP2
MDK
DNAJA4
SOD3
CREB5
OLFM1
SLC17A9
MAGEA3
NID1
ACTC1
PPARG
IFITM10
DSG2
MME
MGST1
SYK
RCN3
CAPG
LOC401324
VAMP5
FAM78B
LOC100130331
RAC2
RNF175
LOC728613
POTEE
PRR4
DCT
BCAS3
PLTP
LINC01554
PLP1
HCCAT5
LIN7A
KRBOX1
TMEM39B
SLC16A6
LOC101929505
PDLIM1
CALHM2
APOD
STAP2
RHOQ
OR7E156P
LHX8
APOC1
LSAMP
LIFR
HIF1A-AS2
FTL
GPR157
U2AF1
SLFN12
ZNF331
LINC01301
AIM1
DAP
CAPN3
ATP8A1
DCBLD2
NUPR1
MAOA
SLAIN1
GAGE1
DHCR7
CCT5
FBXL5
PTMS
PCNT
NRIP3
PLLP
VDR
SLC18B1
DUSP10
ZNF266
TMSB4X
CD151
MIS18A
TMSB4Y
PBDC1
MPZ
FXYD3
TBXAS1
GPR143
TWSG1
FUNDC1
FXYD5
OPRD1
APP
PMAIP1
CSAG4
MTMR12
AXL
ATN1
MAGEA4
L1CAM
ANK3
LINC00473
KIRREL

### Sheet: LRP
MAGEA3
CD151
LOC400661
LOC100130331
RCN3
FXYD5
SOX11
LOC100507537
UBB
KLLN
LOC401324
MDK
MFAP2
MTRNR2L4
SHC1
TMEM39B
DNAJA4
CD9
OLFM1
DCBLD2
ACTC1
MTRNR2L2
U2AF1L5
MTRNR2L8
HDDC2
CANX
FXYD3
SLC24A2
RPS6KA2
C14orf1
OR7E156P
MTRR
ATP1A1
LOC101928539
LYPD4
BEX3
MTRNR2L1
CAPG
MTRNR2L6
LRRC37A8P
SLC7A11
ATP13A2
TMSB4X
APP
DSG2
GTF3A
PERP
RDH11
LINC01094
NBPF10
CECR7
ZNF622
U2AF1
PRKAR2A
LINC01420
MTRNR2L7
CREB5
NRIP3
S100A1
KRTCAP2
TMED10
MELTF
TBC1D7
POLR2C
MORC2-AS1
RHOQ
MAP7D3
TOMM6
AIM1
SYNGR1
ZFR
ITGA6
CCDC170
LOC100287225
SOCS2
VKORC1L1
SLC17A9
SENP3-EIF4A1
CCT5
IFITM10
LOC440896
LOC641746
KIRREL
SCAMP2
QDPR
IQCB1
TMSB4Y
ECM1
COX7B
MTHFD2P1
RAB27A
NBPF25P
CSRP1
DERA
FNDC3B
CBWD5
MME
POTEE
CCDC127
LOC105372751

### Sheet: LIMMA
LOC400661
RCN3
MDK
MFAP2
CD151
FXYD5
S100A1
SLC17A9
MAGEA3
DNAJA4
CAPG
IFITM10
KIRREL
AXL
MTRNR2L4
RAC2
DCBLD2
NBPF10
DSG2
SLC16A6
LINC01094
KRTCAP2
BCAS3
SLC7A11
OLFM1
KLLN
PLTP
LOC100507537
NID1
PAX5
LRRC37A8P
CCDC170
AIM1
APP
FLNA
MTRNR2L8
LOC401324
LOC100130331
SOD3
MTRNR2L7
LYPD4
HIF1A.AS2
MTRNR2L2
SLC24A2
FXYD3
NBPF25P
MTRNR2L6
MTRNR2L1
LHX8
ACTC1
RHOQ
L1CAM
CREB5
TNC
PTMS
MGST1
GNG11
BEX3
TIMM50
MTHFD2P1
LOC101929567
ECM1
FNDC3B
PPARG
RPS6KA2
DDR2
TPST1
PCNT
KRBOX1
ELOVL1
LOC105372751
GTF3A
B4GALT1
MTRNR2L10
NOTCH2
ITGA6
SOX11
SLFN12
MELTF
HCCAT5
SHC1
ATP1A1
TMSB4X
YWHAG
CCT5
OR7E156P
TMEM39B
RNF175
HDDC2
SLC37A3
NRIP3
CALHM2
MMP20
FTL
COX7B
MORC2.AS1
LOC101928539
QDPR
ABCC9
SHISA9

### Sheet: SAM
LOC400661
MAGEA3
RCN3
CD151
MDK
MFAP2
FXYD5
S100A1
SLC17A9
DNAJA4
LOC100130331
MTRNR2L4
CAPG
KIRREL
FXYD3
ACTC1
CREB5
IFITM10
LINC01094
PPARG
DCBLD2
BEX3
AXL
KLLN
KRTCAP2
TIMM50
KRBOX1
RAC2
NBPF10
LOC100507537
PLTP
MTRNR2L8
HCCAT5
PAX5
CCDC170
GTF3A
CCT5
SLC16A6
SLC7A11
BCAS3
TMSB4X
SOX11
MTRNR2L2
DSG2
FTL
COX7B
LOC401324
DCT
OR7E156P
AIM1
HDDC2
FLNA
FUNDC1
QDPR
APP
OLFM1
MTRNR2L6
MTRNR2L7
PBDC1
LRRC37A8P
MTRNR2L1
LINC01554
SLC24A2
TMSB4Y
SMS
PGK1
LYPD4
PLP1
NBPF25P
FAM210A
NID1
APOC1
KU.MEL.3
ACTA1
CSRP1
CAPN3
L1CAM
CDCA7L
SOD3
MRFAP1
HIF1A.AS2
B4GALT1
LOC101929505
POTEE
TBC1D7
MTRNR2L10
CECR7
MRPS26
IQCB1
SERF2.C15ORF63
LOC728613
ECM1
FBXL5
PTMS
MKRN2
ZNF622
LHX8
ATP1A1
RHOQ
ELOVL1

### Sheet: t-test
LOC400661
MAGEA3
CD151
RCN3
MDK
FXYD5
MFAP2
S100A1
LOC100130331
SLC17A9
MTRNR2L4
DNAJA4
FXYD3
CAPG
ACTC1
LINC01094
KIRREL
CREB5
KLLN
BEX3
KRTCAP2
TIMM50
PPARG
LOC100507537
DCBLD2
MTRNR2L8
KRBOX1
IFITM10
AXL
PLTP
NBPF10
CCDC170
GTF3A
RAC2
PAX5
MTRNR2L2
SOX11
HCCAT5
CCT5
TMSB4X
SLC7A11
LOC401324
OR7E156P
BCAS3
FTL
HDDC2
COX7B
SLC16A6
MTRNR2L6
MTRNR2L1
QDPR
FUNDC1
SLC24A2
AIM1
FLNA
DCT
MTRNR2L7
APP
DSG2
PBDC1
SMS
TMSB4Y
LINC01554
NBPF25P
LYPD4
PGK1
PLP1
FAM210A
LRRC37A8P
OLFM1
APOC1
ACTA1
CSRP1
KU.MEL.3
L1CAM
B4GALT1
CAPN3
MRFAP1
CDCA7L
NID1
MTRNR2L10
CECR7
POTEE
TBC1D7
IQCB1
LOC101929505
LOC728613
SERF2.C15ORF63
MRPS26
ATP1A1
ECM1
HIF1A.AS2
FBXL5
SOD3
ZNF622
PTMS
ACTG2
MKRN2
FTH1
ELOVL1
