## Supplementary material for "De novo single-cell biological analysis of drug resistance in human melanoma through a novel deep learning-powered approach": DataSheet2_B.xlsx

### Sheet: Sheet1
Number of Unique Genes	Unique Genes
L1-Regularization (2)	CUX1, FTH1P3
DeepLIFT (14)	ATP7A, BFSP1, CES1, CSAG1, CYTL1, EGR1, EIF4E3, LAMA3, LINC01252, SNHG21, SULT1C2, TRMT12, UPRT, ZNF385D
SHAP (13)	COLGALT1, GANAB, GBA, ITGB5, NDC1, PAPSS2, QPCTL, SOGA3, TGDS, TMEM87A, TOR2A, TSKU, ZHX1-C8orf76
IG (19)	ANK3, ATN1, ATP8A1, DUSP10, GAGE1, GPR143, GPR157, LIFR, LINC00473, MAOA, MIS18A, OPRD1, PLLP, PMAIP1, SLAIN1, SYK, TWSG1, ZNF266, ZNF331
LRP (14)	C14orf1, CBWD5, CCDC127, DERA, PERP, POLR2C, RAB27A, RDH11, SCAMP2, TMED10, TOMM6, UBB, VKORC1L1, ZFR
LIMMA (10)	ABCC9, DDR2, GNG11, LOC101929567, MMP20, MORC2.AS1, NOTCH2, SHISA9, TNC, TPST1
SAM (0)	(No unique genes)
t-test (1)	FTH1
L1-Regularization & DeepLIFT (3)	CHM, GDF15, H1F0
L1-Regularization & SHAP (1)	MBOAT7
L1-Regularization & LRP (2)	SENP3-EIF4A1, SYNGR1
DeepLIFT & IG (11)	APOD, CSAG4, DAP, LIN7A, LINC01301, LSAMP, MTMR12, NUPR1, PDLIM1, SLC18B1, STAP2
SHAP & LRP (6)	ATP13A2, CANX, LINC01420, LOC100287225, LOC440896, PRKAR2A
SHAP & LIMMA (1)	SLC37A3
IG & LIMMA (1)	PCNT
LRP & LIMMA (2)	LOC105372751, MTHFD2P1
SAM & t-test (9)	CDCA7L, FAM210A, KU.MEL.3, MKRN2, MRFAP1, MRPS26, PGK1, SERF2.C15ORF63, SMS
L1-Regularization & DeepLIFT & IG (7)	DHCR7, FAM78B, HIF1A-AS2, MAGEA4, MPZ, TBXAS1, VAMP5
L1-Regularization & DeepLIFT & LRP (1)	SOCS2
L1-Regularization & DeepLIFT & LIMMA (1)	YWHAG
L1-Regularization & SHAP & IG (1)	VDR
L1-Regularization & SHAP & LRP (5)	CD9, LOC641746, MAP7D3, MORC2-AS1, MTRR
L1-Regularization & SHAP & t-test (1)	ACTG2
DeepLIFT & IG & LIMMA (1)	SLFN12
SHAP & LRP & LIMMA (4)	FNDC3B, ITGA6, LOC101928539, MELTF
IG & SAM & t-test (1)	PBDC1
LRP & SAM & t-test (3)	CECR7, CSRP1, TBC1D7
LIMMA & SAM & t-test (6)	B4GALT1, ELOVL1, FLNA, HIF1A.AS2, MTRNR2L10, TIMM50
L1-Regularization & DeepLIFT & SHAP & IG (1)	PRR4
L1-Regularization & DeepLIFT & SHAP & LRP (1)	U2AF1L5
L1-Regularization & DeepLIFT & IG & LIMMA (1)	MGST1
L1-Regularization & DeepLIFT & SAM & t-test (1)	ACTA1
L1-Regularization & LRP & SAM & t-test (1)	ZNF622
L1-Regularization & LIMMA & SAM & t-test (1)	PAX5
DeepLIFT & IG & LIMMA & SAM (1)	LHX8
DeepLIFT & IG & SAM & t-test (1)	CAPN3
SHAP & IG & LRP & LIMMA (1)	NRIP3
IG & LIMMA & SAM & t-test (1)	PTMS
LRP & LIMMA & SAM & t-test (2)	CCDC170, ECM1
L1-Regularization & DeepLIFT & SHAP & IG & LRP (2)	MME, U2AF1
L1-Regularization & DeepLIFT & SHAP & IG & LIMMA (2)	CALHM2, RNF175
L1-Regularization & DeepLIFT & SHAP & LRP & LIMMA (2)	RPS6KA2, SHC1
L1-Regularization & DeepLIFT & IG & SAM & t-test (5)	APOC1, FBXL5, FUNDC1, LINC01554, LOC101929505
L1-Regularization & SHAP & IG & LRP & LIMMA (1)	TMEM39B
L1-Regularization & SHAP & LRP & SAM & t-test (1)	IQCB1
DeepLIFT & IG & LIMMA & SAM & t-test (1)	KRBOX1
SHAP & LRP & LIMMA & SAM & t-test (8)	ATP1A1, KLLN, LRRC37A8P, MTRNR2L1, MTRNR2L7, NBPF25P, SLC24A2, SLC7A11
L1-Regularization & DeepLIFT & SHAP & IG & SAM & t-test (3)	DCT, LOC728613, PLP1
L1-Regularization & DeepLIFT & IG & LRP & SAM & t-test (2)	POTEE, TMSB4Y
L1-Regularization & DeepLIFT & IG & LIMMA & SAM & t-test (4)	AXL, HCCAT5, NID1, PPARG
L1-Regularization & DeepLIFT & LRP & LIMMA & SAM & t-test (2)	GTF3A, QDPR
L1-Regularization & SHAP & IG & LIMMA & SAM & t-test (1)	L1CAM
L1-Regularization & SHAP & LRP & LIMMA & SAM & t-test (11)	HDDC2, KRTCAP2, LINC01094, LOC100507537, LYPD4, MTRNR2L2, MTRNR2L4, MTRNR2L6, MTRNR2L8, NBPF10, SOX11
SHAP & IG & LRP & LIMMA & SAM & t-test (1)	APP
L1-Regularization & DeepLIFT & SHAP & IG & LRP & LIMMA & SAM (1)	RHOQ
L1-Regularization & DeepLIFT & SHAP & IG & LIMMA & SAM & t-test (6)	BCAS3, FTL, PLTP, RAC2, SLC16A6, SOD3
L1-Regularization & DeepLIFT & SHAP & LRP & LIMMA & SAM & t-test (3)	BEX3, COX7B, LOC400661
L1-Regularization & DeepLIFT & IG & LRP & LIMMA & SAM & t-test (1)	CCT5
L1-Regularization & SHAP & IG & LRP & LIMMA & SAM & t-test (1)	KIRREL
L1-Regularization & DeepLIFT & SHAP & IG & LRP & LIMMA & SAM & t-test (22)	ACTC1, AIM1, CAPG, CD151, CREB5, DCBLD2, DNAJA4, DSG2, FXYD3, FXYD5, IFITM10, LOC100130331, LOC401324, MAGEA3, MDK, MFAP2, OLFM1, OR7E156P, RCN3, S100A1, SLC17A9, TMSB4X
