## Supplementary material for "De novo single-cell biological analysis of drug resistance in human melanoma through a novel deep learning-powered approach": Table1_A.xlsx

### Sheet: L1-Regularization
Term	Overlap	P-value	Adjusted P-value	Old P-value	Old Adjusted P-value	Odds Ratio	Combined Score	Genes
M14	5/192	0.00279024	0.22322	0	0	5.54827	32.6328	ACOT7;CNP;LMNA;SOX10;DHRS3
SKMEL5	6/354	0.0087305	0.3368	0	0	3.58621	17.002	SDCBP;SULT1C2;BIN3;HMG20B;SOX10;LY6E
MDA MB435	8/621	0.01263	0.3368	0	0	2.73594	11.9606	RRP7A;ACOT7;BIN3;GPAA1;GPS1;HMG20B;CRIP2;SOX10
A549	3/129	0.026947	0.489554	0	0	4.85371	17.5407	KRT81;NRG1;PBX1
ACHN	4/237	0.0311856	0.489554	0	0	3.51699	12.1962	SMTN;DUSP1;HSPB8;AKR1B1
MALME 3M	5/366	0.0367166	0.489554	0	0	2.84867	9.41349	SDCBP;HMG20B;SOX10;LY6E;GAS7
MCF7	5/397	0.0490712	0.560814	0	0	2.61923	7.89561	IRS1;HSPB8;KRT8;SNRPE;PBX1
IOSE80	2/80	0.0608217	0.589389	0	0	5.18629	14.5206	BDNF;ZFPM2
LOX IMVI	3/192	0.0717419	0.589389	0	0	3.2255	8.49815	PEX16;NOSIP;HMGA2
CAKI1	2/93	0.0790201	0.589389	0	0	4.44248	11.2752	SULT1C2;HSPB8
SKMEL2	3/216	0.0941331	0.589389	0	0	2.85857	6.75494	CNP;CDC37;SOX10
EKVX	3/219	0.0971141	0.589389	0	0	2.81844	6.57224	SDF2L1;KRT8;PBX1
HOP92	3/228	0.106284	0.589389	0	0	2.70447	6.06244	AKR1B1;FOS;LY6E
UACC62	3/232	0.110466	0.589389	0	0	2.65669	5.85281	BIN3;CNP;GAS7
SF268	2/116	0.114613	0.589389	0	0	3.54207	7.6728	VEGFC;IL7R
HOP62	2/118	0.117878	0.589389	0	0	3.48065	7.442	LMNA;HMGA2
GM2345	3/259	0.140259	0.660045	0	0	2.37323	4.66164	GLIPR1;ANKRA2;CCDC102B
U118	2/144	0.162174	0.675654	0	0	2.83961	5.16549	FAM155A;UBC
U138	3/284	0.169971	0.675654	0	0	2.15934	3.82662	UBC;LMNA;CRIP2
NCI H226	5/587	0.170845	0.675654	0	0	1.74697	3.08689	ACOT7;DUSP1;HSPB8;NRG1;CAP2
T3M4	3/290	0.177359	0.675654	0	0	2.11355	3.65554	SLC7A5;SMTN;SFN
HS578T	2/176	0.219892	0.772365	0	0	2.31363	3.50427	GLIPR1;ZFPM2
SR	3/325	0.222055	0.772365	0	0	1.88045	2.82976	TIMP1;HLA-G;HLA-DPA1
UACC257	2/196	0.256816	0.826871	0	0	2.07301	2.81804	SDCBP;SULT1C2
A204	5/694	0.266835	0.826871	0	0	1.4675	1.93875	GPR173;NRG1;SOX9;IGF2BP2;PBX1
RS11846	3/360	0.268733	0.826871	0	0	1.69306	2.22474	NDUFA5;HLA-DRA;COPE
SAOS2	2/228	0.315994	0.867561	0	0	1.77659	2.04669	IRS1;DUSP1
GM1600	3/407	0.332893	0.867561	0	0	1.4925	1.64165	SULT1C2;NDUFA5;ANKRA2
UO31	1/82	0.337586	0.867561	0	0	2.47151	2.6839	SMTN
T24	1/88	0.357294	0.867561	0	0	2.30036	2.36752	SMTN
SKMEL28	3/436	0.372551	0.867561	0	0	1.39047	1.37292	HMG20B;FOS;SOX10
RPMI 8226	3/452	0.394272	0.867561	0	0	1.33982	1.24698	GPAA1;HLA-G;COPE
U251	1/108	0.418887	0.867561	0	0	1.8685	1.62588	DHRS3
GM2313	2/301	0.445538	0.867561	0	0	1.33786	1.08162	HLA-B;HLA-G
astrocytes	2/309	0.45896	0.867561	0	0	1.30247	1.01435	GLIPR1;PALLD
OVCAR3	1/128	0.474631	0.867561	0	0	1.57266	1.17197	CRIP2
RL7	3/521	0.485194	0.867561	0	0	1.15723	0.836913	CD74;HLA-DRA;HLA-DPA1
RXF393	1/135	0.492863	0.867561	0	0	1.48997	1.05419	AKR1B1
GM133	2/336	0.502846	0.867561	0	0	1.19553	0.821891	TRPC4;ARHGAP29
PANC1	2/337	0.504428	0.867561	0	0	1.1919	0.815652	ZFP36;SOX9
SF539	1/142	0.510469	0.867561	0	0	1.4155	0.951821	NRG1
A498	1/142	0.510469	0.867561	0	0	1.4155	0.951821	TRPC4
DU145	1/143	0.512934	0.867561	0	0	1.40546	0.938299	SFN
U87	2/352	0.527768	0.867561	0	0	1.13994	0.728536	FAM155A;NUPR1
HCT116	3/574	0.550522	0.867561	0	0	1.04694	0.624907	DNAJC11;NOSIP;NPM3
HELA	1/162	0.557504	0.867561	0	0	1.23841	0.723584	BASP1
SHSYSY-RA	3/584	0.562307	0.867561	0	0	1.02839	0.592052	GPAA1;GPS1;DHRS3
HT1080	2/380	0.569337	0.867561	0	0	1.05399	0.593694	HMGA2;ANKRA2
LN18	2/383	0.573634	0.867561	0	0	1.04553	0.581068	HLA-G;CAP2
SF295	1/173	0.581437	0.867561	0	0	1.15856	0.628234	DHRS3
OVCAR5	1/180	0.595995	0.867561	0	0	1.11286	0.575931	IRS1
SNB19	1/183	0.602079	0.867561	0	0	1.09435	0.555236	PALLD
DLD1	1/183	0.602079	0.867561	0	0	1.09435	0.555236	SOX9
NCI 460	1/187	0.610051	0.867561	0	0	1.0706	0.529103	PBX1
NCI H23	2/414	0.616225	0.867561	0	0	0.965326	0.467356	BASP1;TIMP1
K562	3/639	0.623729	0.867561	0	0	0.936783	0.442199	SDF2L1;NDUFA5;ZFPM2
A361	1/205	0.644012	0.867561	0	0	0.975243	0.429144	BIN3
ZR75 1	2/440	0.649408	0.867561	0	0	0.906812	0.391466	KRT8;PBX1
OVCAR4	1/212	0.656413	0.867561	0	0	0.942553	0.396782	SNRPE
U20S	2/458	0.671038	0.867561	0	0	0.870211	0.347153	SFN;IGF2BP2
NCVADR RES	1/225	0.67832	0.867561	0	0	0.887266	0.34438	NOSIP
HCT15	1/226	0.679947	0.867561	0	0	0.883277	0.340716	SULT1C2
SNB75	1/231	0.687959	0.867561	0	0	0.863856	0.323105	NRG1
SKOV3	1/238	0.698843	0.867561	0	0	0.838043	0.300295	SULT1C2
OVCAR8	1/242	0.704893	0.867561	0	0	0.823966	0.288148	IL7R
GM2493	1/253	0.720917	0.873839	0	0	0.787558	0.257713	GLIPR1
HEK 293 T-rex	3/773	0.747905	0.884342	0	0	0.768376	0.223198	DUSP1;HMG20B;NRG1
HSG	1/276	0.751691	0.884342	0	0	0.720845	0.205751	HMG20B
ACC3	1/325	0.806493	0.935065	0	0	0.610301	0.131251	GPAA1
JURKAT	1/374	0.849295	0.948373	0	0	0.5288	0.0863789	SIVA1
HEPG2	1/374	0.849295	0.948373	0	0	0.5288	0.0863789	PCBP4
huh-7	1/414	0.877171	0.948373	0	0	0.476606	0.0624608	BRMS1
A172	1/423	0.882702	0.948373	0	0	0.466226	0.0581697	NUPR1
MOLT4	1/426	0.884491	0.948373	0	0	0.462864	0.0568134	SIVA1
GM97	2/753	0.894764	0.948373	0	0	0.520367	0.0578621	GRIP1;TRPC4
HT29	1/456	0.900954	0.948373	0	0	0.431679	0.0450245	KRT8
HL60	6/1914	0.925639	0.95391	0	0	0.6019	0.0465095	CD74;HLA-DMA;DNAJC11;HLA-DRA;HLA-DRB1;HLA-DPA1
HEK 293T	1/529	0.931938	0.95391	0	0	0.3706	0.0261233	SDF2L1
ALVA31	1/560	0.941986	0.95391	0	0	0.349488	0.0208871	SIVA1
CCRT CEM	3/2130	0.998947	0.998947	0	0	0.25843	0.000272341	PEX16;LMNA;ZNF385D

### Sheet: DeepLIFT
Term	Overlap	P-value	Adjusted P-value	Old P-value	Old Adjusted P-value	Odds Ratio	Combined Score	Genes
MDA MB435	14/621	2.52619e-06	0.000166728	0	0	5.17417	66.6888	SLC35A2;PYGB;ACOT7;GPAA1;TWF2;IMP4;SOX10;RRP7A;SEC61A1;BIN3;SLCO4A1;ST3GAL4;HMG20B;RALY
SKMEL2	7/216	0.000106373	0.0035103	0	0	7.09148	64.8768	CNP;CDC37;ARPC1B;ST3GAL4;POLR2F;SOX10;SRM
UACC62	7/232	0.000165526	0.00364158	0	0	6.58184	57.304	SEC61A1;BIN3;MIA;CNP;ST3GAL4;POLR2F;GAS7
MALME 3M	7/366	0.0024219	0.0368312	0	0	4.09701	24.6771	ARPC1B;HEXA;HMG20B;SOX10;ATP6V0C;LY6E;GAS7
M14	5/192	0.00279024	0.0368312	0	0	5.54827	32.6328	ACOT7;RAB5C;CNP;SOX10;DHRS3
SR	6/325	0.00584224	0.0592001	0	0	3.91803	20.149	NCAPH2;TIMP1;HLA-G;HLA-DPA1;HLA-DQB1;SNTB2
SKMEL28	7/436	0.0062788	0.0592001	0	0	3.41622	17.3222	SLC35A2;MIA;HEXA;ST3GAL4;HMG20B;SOX10;HLA-DQB1
RPMI 8226	7/452	0.00759066	0.062623	0	0	3.29069	16.0613	ADAM15;GPAA1;HLA-G;COPE;PQBP1;SRM;SNTB2
SKMEL5	6/354	0.0087305	0.0640237	0	0	3.58621	17.002	PYGB;BIN3;ENTPD6;HMG20B;SOX10;LY6E
RL7	6/521	0.046641	0.30783	0	0	2.4026	7.36464	CD74;TACC3;HLA-DRA;IMP4;HLA-DPA1;HLA-DQB1
T24	2/88	0.0718344	0.414078	0	0	4.70195	12.3821	SMTN;PSMA7
UACC257	3/196	0.075287	0.414078	0	0	3.158	8.16802	PYGB;MIA;HEXA
HL60	13/1914	0.15827	0.764536	0	0	1.41478	2.60809	HLA-DRB6;CD74;NCAPH2;CTNNBIP1;TWF2;DNAJC11;PQBP1;HLA-DMA;HLA-DRA;HLA-DRB1;HLA-DPA1;HLA-DQB1;SNTB2
U118	2/144	0.162174	0.764536	0	0	2.83961	5.16549	UBC;TWF2
SF295	2/173	0.214389	0.866814	0	0	2.35458	3.62596	UBE2S;DHRS3
HS578T	2/176	0.219892	0.866814	0	0	2.31363	3.50427	SEC61A1;NCAPH2
EKVX	2/219	0.299405	0.866814	0	0	1.85112	2.23238	SDF2L1;GSTP1
ALVA31	4/560	0.30728	0.866814	0	0	1.44964	1.71057	SIVA1;ST3GAL4;PQBP1;SNTB2
HOP92	2/228	0.315994	0.866814	0	0	1.77659	2.04669	SLCO4A1;LY6E
SHSYSY-RA	4/584	0.334503	0.866814	0	0	1.38793	1.51993	GPAA1;USP11;NT5DC2;DHRS3
UO31	1/82	0.337586	0.866814	0	0	2.47151	2.6839	SMTN
huh-7	3/414	0.342485	0.866814	0	0	1.46655	1.57145	SLC35A2;BRMS1;PQBP1
NCI H23	3/414	0.342485	0.866814	0	0	1.46655	1.57145	GSTP1;TIMP1;PSMA7
MOLT4	3/426	0.358905	0.866814	0	0	1.42407	1.45924	SIVA1;NCAPH2;RALY
CAKI1	1/93	0.373273	0.866814	0	0	2.17479	2.14314	SDC4
ZR75 1	3/440	0.377996	0.866814	0	0	1.37746	1.34009	STAG3L1;SLC35A2;RACGAP1
HSG	2/276	0.402478	0.866814	0	0	1.46179	1.3304	NCAPH2;HMG20B
U251	1/108	0.418887	0.866814	0	0	1.8685	1.62588	DHRS3
T3M4	2/290	0.426793	0.866814	0	0	1.38974	1.1833	SLC7A5;SMTN
GM2313	2/301	0.445538	0.866814	0	0	1.33786	1.08162	HLA-B;HLA-G
A204	4/694	0.458913	0.866814	0	0	1.16002	0.903537	STAG3L1;HEXA;IGF2BP2;SNTB2
SW620	2/315	0.468903	0.866814	0	0	1.27711	0.967228	HLA-DQB1;SNTB2
PANC1	2/337	0.504428	0.866814	0	0	1.1919	0.815652	SLC35A2;PYGB
SHSYSY+RA	2/351	0.526234	0.866814	0	0	1.14327	0.733987	USP11;NT5DC2
MD MB231	1/150	0.529849	0.866814	0	0	1.33896	0.850458	HLA-C
RS11846	2/360	0.539913	0.866814	0	0	1.11401	0.686618	HLA-DRA;COPE
HELA	1/162	0.557504	0.866814	0	0	1.23841	0.723584	SLC35A2
JURKAT	2/374	0.560652	0.866814	0	0	1.07132	0.619924	STAG3L1;SIVA1
HEPG2	2/374	0.560652	0.866814	0	0	1.07132	0.619924	SLC5A6;PCBP4
KM12	1/179	0.593946	0.866814	0	0	1.11917	0.58305	SDC4
SNB19	1/183	0.602079	0.866814	0	0	1.09435	0.555236	TKT
LOX IMVI	1/192	0.619794	0.866814	0	0	1.04231	0.498607	NOSIP
K562	3/639	0.623729	0.866814	0	0	0.936783	0.442199	SDF2L1;NCAPH2;HLA-DQB1
A361	1/205	0.644012	0.866814	0	0	0.975243	0.429144	BIN3
OVCAR4	1/212	0.656413	0.866814	0	0	0.942553	0.396782	GSTP1
HT29	2/456	0.668688	0.866814	0	0	0.874135	0.351785	ST3GAL4;PSMA7
U20S	2/458	0.671038	0.866814	0	0	0.870211	0.347153	ARAF;IGF2BP2
SN12C	1/221	0.671731	0.866814	0	0	0.903581	0.359532	SDC4
NCVADR RES	1/225	0.67832	0.866814	0	0	0.887266	0.34438	NOSIP
SNB75	1/231	0.687959	0.866814	0	0	0.863856	0.323105	NT5DC2
ACHN	1/237	0.697312	0.866814	0	0	0.841637	0.303429	SMTN
OVCAR8	1/242	0.704893	0.866814	0	0	0.823966	0.288148	PIN1
NCI H322M	1/253	0.720917	0.866814	0	0	0.787558	0.257713	TACC3
IGROV1	1/255	0.723737	0.866814	0	0	0.781277	0.252608	SLCO4A1
HEK 293T	2/529	0.746082	0.866814	0	0	0.750223	0.219755	SDF2L1;NCAPH2
HEK 293 T-rex	3/773	0.747905	0.866814	0	0	0.768376	0.223198	PTBP1;HMG20B;SNTB2
U138	1/284	0.761587	0.866814	0	0	0.700182	0.190695	UBC
HEK293	2/546	0.761745	0.866814	0	0	0.72614	0.197614	PIN1;AAMP
HCT116	2/574	0.785741	0.868761	0	0	0.689596	0.166281	DNAJC11;NOSIP
NCI H226	2/587	0.796151	0.868761	0	0	0.673818	0.153608	ACOT7;CTNNBIP1
ACC3	1/325	0.806493	0.868761	0	0	0.610301	0.131251	GPAA1
HCC2998	1/335	0.816109	0.868761	0	0	0.591726	0.120243	ENTPD6
LN18	1/383	0.856068	0.893072	0	0	0.516103	0.0802054	HLA-G
MCF7	1/397	0.866009	0.893072	0	0	0.4975	0.0715702	U2AF1
GM97	2/753	0.894764	0.90853	0	0	0.520367	0.0578621	HLA-DRB6;NCAPH2
CCRT CEM	6/2130	0.962257	0.962257	0	0	0.534199	0.0205525	PTBP1;TOMM40;RALY;ZNF385D;PQBP1;SNTB2

### Sheet: SHAP
Term	Overlap	P-value	Adjusted P-value	Old P-value	Old Adjusted P-value	Odds Ratio	Combined Score	Genes
MDA MB435	11/621	0.000274488	0.0208611	0	0	3.90845	32.0517	RRP7A;SLC35A2;PYGB;SEC61A1;ACOT7;BIN3;GPAA1;ST3GAL4;HMG20B;RALY;SOX10
UACC62	6/232	0.00109855	0.0417449	0	0	5.55658	37.8612	SEC61A1;BIN3;MIA;CNP;ST3GAL4;GAS7
M14	5/192	0.00279024	0.0706862	0	0	5.54827	32.6328	ACOT7;RAB5C;CNP;SOX10;DHRS3
SKMEL5	6/354	0.0087305	0.154787	0	0	3.58621	17.002	SDCBP;PYGB;BIN3;HMG20B;SOX10;LY6E
MALME 3M	6/366	0.0101834	0.154787	0	0	3.46454	15.8918	SDCBP;HMG20B;SOX10;ATP6V0C;LY6E;GAS7
SF268	3/116	0.0204649	0.199695	0	0	5.41566	21.0617	SERPINE1;VEGFC;IL7R
SKMEL28	6/436	0.0222268	0.199695	0	0	2.89015	11.0012	SLC35A2;MIA;ST3GAL4;HMG20B;SOX10;HLA-DQB1
SKMEL2	4/216	0.023212	0.199695	0	0	3.8695	14.5612	CNP;CDC37;ST3GAL4;SOX10
SR	5/325	0.0236481	0.199695	0	0	3.22039	12.0587	NCAPH2;TIMP1;HLA-G;HLA-DPA1;HLA-DQB1
HS578T	3/176	0.0583549	0.443497	0	0	3.52667	10.02	SEC61A1;GLIPR1;NCAPH2
NCI H226	6/587	0.0740367	0.461964	0	0	2.12242	5.52508	ACOT7;DUSP1;HSPB8;SERPINE1;CTNNBIP1;CAP2
UACC257	3/196	0.075287	0.461964	0	0	3.158	8.16802	SDCBP;PYGB;MIA
CAKI1	2/93	0.0790201	0.461964	0	0	4.44248	11.2752	SDC4;HSPB8
PANC1	4/337	0.0888073	0.482097	0	0	2.44832	5.92809	SLC35A2;PYGB;ZFP36;SOX9
ACHN	3/237	0.115781	0.570711	0	0	2.59926	5.60414	SMTN;DUSP1;HSPB8
RL7	5/521	0.12015	0.570711	0	0	1.97715	4.18962	CD74;TACC3;HLA-DRA;HLA-DPA1;HLA-DQB1
U118	2/144	0.162174	0.713882	0	0	2.83961	5.16549	FAM155A;UBC
T3M4	3/290	0.177359	0.713882	0	0	2.11355	3.65554	SLC7A5;SMTN;SFN
ZR75 1	4/440	0.17847	0.713882	0	0	1.86009	3.20556	STAG3L1;SLC35A2;RACGAP1;KRT8
HELA	2/162	0.194344	0.738508	0	0	2.51786	4.12456	SLC35A2;BASP1
LOX IMVI	2/192	0.249408	0.886061	0	0	2.11708	2.93991	NOSIP;HMGA2
RS11846	3/360	0.268733	0.886061	0	0	1.69306	2.22474	NDUFA5;HLA-DRA;COPE
JURKAT	3/374	0.287744	0.886061	0	0	1.628	2.02798	STAG3L1;SIVA1;KCTD13
EKVX	2/219	0.299405	0.886061	0	0	1.85112	2.23238	SDF2L1;KRT8
IOSE80	1/80	0.330885	0.886061	0	0	2.53433	2.80293	BDNF
UO31	1/82	0.337586	0.886061	0	0	2.47151	2.6839	SMTN
T24	1/88	0.357294	0.886061	0	0	2.30036	2.36752	SMTN
MOLT4	3/426	0.358905	0.886061	0	0	1.42407	1.45924	SIVA1;NCAPH2;RALY
GM2345	2/259	0.372336	0.886061	0	0	1.55983	1.54105	GLIPR1;CCDC102B
RPMI 8226	3/452	0.394272	0.886061	0	0	1.33982	1.24698	GPAA1;HLA-G;COPE
K562	4/639	0.39715	0.886061	0	0	1.26411	1.16733	SDF2L1;NDUFA5;NCAPH2;HLA-DQB1
HSG	2/276	0.402478	0.886061	0	0	1.46179	1.3304	NCAPH2;HMG20B
U251	1/108	0.418887	0.886061	0	0	1.8685	1.62588	DHRS3
GM2313	2/301	0.445538	0.886061	0	0	1.33786	1.08162	HLA-B;HLA-G
HOP62	1/118	0.447455	0.886061	0	0	1.70793	1.37349	HMGA2
A204	4/694	0.458913	0.886061	0	0	1.16002	0.903537	STAG3L1;KCTD13;SOX9;IGF2BP2
A549	1/129	0.477275	0.886061	0	0	1.56029	1.15409	KRT81
GM133	2/336	0.502846	0.886061	0	0	1.19553	0.821891	TRPC4;ARHGAP29
A498	1/142	0.510469	0.886061	0	0	1.4155	0.951821	TRPC4
DU145	1/143	0.512934	0.886061	0	0	1.40546	0.938299	SFN
U87	2/352	0.527768	0.886061	0	0	1.13994	0.728536	FAM155A;NUPR1
HEPG2	2/374	0.560652	0.886061	0	0	1.07132	0.619924	SLC5A6;PCBP4
SHSYSY-RA	3/584	0.562307	0.886061	0	0	1.02839	0.592052	GPAA1;KCTD13;DHRS3
LN18	2/383	0.573634	0.886061	0	0	1.04553	0.581068	HLA-G;CAP2
SF295	1/173	0.581437	0.886061	0	0	1.15856	0.628234	DHRS3
MCF7	2/397	0.593277	0.886061	0	0	1.00775	0.52614	HSPB8;KRT8
KM12	1/179	0.593946	0.886061	0	0	1.11917	0.58305	SDC4
DLD1	1/183	0.602079	0.886061	0	0	1.09435	0.555236	SOX9
GM1600	2/407	0.606896	0.886061	0	0	0.982363	0.49059	NDUFA5;SCG5
NCI H23	2/414	0.616225	0.886061	0	0	0.965326	0.467356	BASP1;TIMP1
HL60	9/1914	0.626917	0.886061	0	0	0.934239	0.436235	CD74;HLA-DMA;NCAPH2;CTNNBIP1;DNAJC11;HLA-DRA;HLA-DRB1;HLA-DPA1;HLA-DQB1
A361	1/205	0.644012	0.886061	0	0	0.975243	0.429144	BIN3
HT29	2/456	0.668688	0.886061	0	0	0.874135	0.351785	KRT8;ST3GAL4
U20S	2/458	0.671038	0.886061	0	0	0.870211	0.347153	SFN;IGF2BP2
SN12C	1/221	0.671731	0.886061	0	0	0.903581	0.359532	SDC4
NCVADR RES	1/225	0.67832	0.886061	0	0	0.887266	0.34438	NOSIP
SAOS2	1/228	0.683176	0.886061	0	0	0.875406	0.333532	DUSP1
HOP92	1/228	0.683176	0.886061	0	0	0.875406	0.333532	LY6E
OVCAR8	1/242	0.704893	0.886061	0	0	0.823966	0.288148	IL7R
GM2493	1/253	0.720917	0.886061	0	0	0.787558	0.257713	GLIPR1
NCI H322M	1/253	0.720917	0.886061	0	0	0.787558	0.257713	TACC3
HEK 293T	2/529	0.746082	0.886061	0	0	0.750223	0.219755	SDF2L1;NCAPH2
HEK 293 T-rex	3/773	0.747905	0.886061	0	0	0.768376	0.223198	PTBP1;DUSP1;HMG20B
U138	1/284	0.761587	0.886061	0	0	0.700182	0.190695	UBC
ALVA31	2/560	0.774017	0.886061	0	0	0.70741	0.181211	SIVA1;ST3GAL4
HCT116	2/574	0.785741	0.886061	0	0	0.689596	0.166281	DNAJC11;NOSIP
astrocytes	1/309	0.790064	0.886061	0	0	0.642529	0.151407	GLIPR1
SW620	1/315	0.796381	0.886061	0	0	0.630059	0.14345	HLA-DQB1
ACC3	1/325	0.806493	0.886061	0	0	0.610301	0.131251	GPAA1
HCC2998	1/335	0.816109	0.886061	0	0	0.591726	0.120243	KCTD13
HT1080	1/380	0.853844	0.913974	0	0	0.520269	0.0822058	HMGA2
huh-7	1/414	0.877171	0.918947	0	0	0.476606	0.0624608	SLC35A2
A172	1/423	0.882702	0.918947	0	0	0.466226	0.0581697	NUPR1
GM97	2/753	0.894764	0.918947	0	0	0.520367	0.0578621	TRPC4;NCAPH2
HEK293	1/546	0.937644	0.950146	0	0	0.358725	0.0230964	KCTD13
CCRT CEM	3/2130	0.998947	0.998947	0	0	0.25843	0.000272341	PTBP1;RALY;ZNF385D

### Sheet: IG
Term	Overlap	P-value	Adjusted P-value	Old P-value	Old Adjusted P-value	Odds Ratio	Combined Score	Genes
MDA MB435	14/621	2.52619e-06	0.000174307	0	0	5.17417	66.6888	SLC35A2;PYGB;ACOT7;GPAA1;GPS1;PRKCD;IMP4;SOX10;RRP7A;SEC61A1;BIN3;ST3GAL4;HMG20B;RALY
UACC62	7/232	0.000165526	0.00571065	0	0	6.58184	57.304	SEC61A1;BIN3;MIA;CNP;PRKCD;ST3GAL4;GAS7
SKMEL2	6/216	0.000759019	0.0174574	0	0	5.9848	42.9917	CNP;CDC37;ARPC1B;ST3GAL4;SOX10;SRM
MALME 3M	7/366	0.0024219	0.0385054	0	0	4.09701	24.6771	SDCBP;ARPC1B;HMG20B;SOX10;ATP6V0C;LY6E;GAS7
M14	5/192	0.00279024	0.0385054	0	0	5.54827	32.6328	ACOT7;RAB5C;CNP;SOX10;DHRS3
SKMEL5	6/354	0.0087305	0.100401	0	0	3.58621	17.002	SDCBP;PYGB;BIN3;HMG20B;SOX10;LY6E
ACHN	4/237	0.0311856	0.3074	0	0	3.51699	12.1962	SMTN;DUSP1;HCFC1R1;AKR1B1
RL7	6/521	0.046641	0.402278	0	0	2.4026	7.36464	CD74;PRKCD;TACC3;HLA-DRA;IMP4;HLA-DPA1
SKMEL28	5/436	0.0677283	0.425762	0	0	2.37746	6.40071	SLC35A2;MIA;ST3GAL4;HMG20B;SOX10
T24	2/88	0.0718344	0.425762	0	0	4.70195	12.3821	SMTN;PSMA7
SHSYSY-RA	6/584	0.072626	0.425762	0	0	2.13377	5.59567	MLLT11;GPAA1;USP11;GPS1;KCTD13;DHRS3
UACC257	3/196	0.075287	0.425762	0	0	3.158	8.16802	SDCBP;PYGB;MIA
SR	4/325	0.0802161	0.425762	0	0	2.54141	6.41205	NCAPH2;TIMP1;HLA-G;HLA-DPA1
SN12C	3/221	0.0991227	0.488533	0	0	2.7923	6.45412	SDC4;BNIP3;HCFC1R1
T3M4	3/290	0.177359	0.815853	0	0	2.11355	3.65554	SLC9A3R2;SLC7A5;SMTN
RPMI 8226	4/452	0.190466	0.821384	0	0	1.80915	3.00008	GPAA1;HLA-G;COPE;SRM
HS578T	2/176	0.219892	0.82764	0	0	2.31363	3.50427	SEC61A1;NCAPH2
PANC1	3/337	0.237885	0.82764	0	0	1.81178	2.60165	SLC9A3R2;SLC35A2;PYGB
RS11846	3/360	0.268733	0.82764	0	0	1.69306	2.22474	NDUFA5;HLA-DRA;COPE
A361	2/205	0.273494	0.82764	0	0	1.9802	2.56728	BIN3;PRKCD
JURKAT	3/374	0.287744	0.82764	0	0	1.628	2.02798	STAG3L1;SIVA1;KCTD13
ALVA31	4/560	0.30728	0.82764	0	0	1.44964	1.71057	PPA2;SIVA1;ST3GAL4;MED7
NCVADR RES	2/225	0.310473	0.82764	0	0	1.80077	2.10629	HCFC1R1;NOSIP
HOP92	2/228	0.315994	0.82764	0	0	1.77659	2.04669	AKR1B1;LY6E
UO31	1/82	0.337586	0.82764	0	0	2.47151	2.6839	SMTN
OVCAR8	2/242	0.341622	0.82764	0	0	1.67177	1.79556	UBE2V2;PIN1
MOLT4	3/426	0.358905	0.82764	0	0	1.42407	1.45924	SIVA1;NCAPH2;RALY
CAKI1	1/93	0.373273	0.82764	0	0	2.17479	2.14314	SDC4
ZR75 1	3/440	0.377996	0.82764	0	0	1.37746	1.34009	STAG3L1;SLC35A2;RACGAP1
HT29	3/456	0.399676	0.82764	0	0	1.32771	1.21765	PPA2;ST3GAL4;PSMA7
U20S	3/458	0.402373	0.82764	0	0	1.32174	1.20328	ARAF;IGF2BP2;MED7
HSG	2/276	0.402478	0.82764	0	0	1.46179	1.3304	NCAPH2;HMG20B
U251	1/108	0.418887	0.82764	0	0	1.8685	1.62588	DHRS3
GM2313	2/301	0.445538	0.82764	0	0	1.33786	1.08162	HLA-B;HLA-G
HOP62	1/118	0.447455	0.82764	0	0	1.70793	1.37349	SLC9A3R2
RXF393	1/135	0.492863	0.82764	0	0	1.48997	1.05419	AKR1B1
GM133	2/336	0.502846	0.82764	0	0	1.19553	0.821891	GNG10;UBE2V2
U118	1/144	0.515387	0.82764	0	0	1.39556	0.925033	UBC
HEK293	3/546	0.516585	0.82764	0	0	1.10252	0.728233	KCTD13;PIN1;AAMP
SHSYSY+RA	2/351	0.526234	0.82764	0	0	1.14327	0.733987	MLLT11;USP11
HELA	1/162	0.557504	0.82764	0	0	1.23841	0.723584	SLC35A2
HEPG2	2/374	0.560652	0.82764	0	0	1.07132	0.619924	SLC5A6;PCBP4
NCI H226	3/587	0.565806	0.82764	0	0	1.02295	0.582573	ACOT7;DUSP1;CAP2
LN18	2/383	0.573634	0.82764	0	0	1.04553	0.581068	HLA-G;CAP2
SF295	1/173	0.581437	0.82764	0	0	1.15856	0.628234	DHRS3
KM12	1/179	0.593946	0.82764	0	0	1.11917	0.58305	SDC4
SNB19	1/183	0.602079	0.82764	0	0	1.09435	0.555236	BNIP3
GM1600	2/407	0.606896	0.82764	0	0	0.982363	0.49059	GNG10;NDUFA5
huh-7	2/414	0.616225	0.82764	0	0	0.965326	0.467356	SLC35A2;BRMS1
NCI H23	2/414	0.616225	0.82764	0	0	0.965326	0.467356	TIMP1;PSMA7
LOX IMVI	1/192	0.619794	0.82764	0	0	1.04231	0.498607	NOSIP
K562	3/639	0.623729	0.82764	0	0	0.936783	0.442199	SDF2L1;NDUFA5;NCAPH2
OVCAR4	1/212	0.656413	0.84177	0	0	0.942553	0.396782	MED7
EKVX	1/219	0.668387	0.84177	0	0	0.911964	0.36742	SDF2L1
A204	3/694	0.679112	0.84177	0	0	0.859758	0.3327	STAG3L1;KCTD13;IGF2BP2
SAOS2	1/228	0.683176	0.84177	0	0	0.875406	0.333532	DUSP1
GM2493	1/253	0.720917	0.847573	0	0	0.787558	0.257713	GNG10
NCI H322M	1/253	0.720917	0.847573	0	0	0.787558	0.257713	TACC3
HEK 293T	2/529	0.746082	0.847573	0	0	0.750223	0.219755	SDF2L1;NCAPH2
HEK 293 T-rex	3/773	0.747905	0.847573	0	0	0.768376	0.223198	PTBP1;DUSP1;HMG20B
HL60	8/1914	0.752342	0.847573	0	0	0.820932	0.233608	CD74;HLA-DMA;FAM162A;NCAPH2;DNAJC11;HLA-DRA;HLA-DRB1;HLA-DPA1
U138	1/284	0.761587	0.847573	0	0	0.700182	0.190695	UBC
HCT116	2/574	0.785741	0.860574	0	0	0.689596	0.166281	DNAJC11;NOSIP
ACC3	1/325	0.806493	0.866331	0	0	0.610301	0.131251	GPAA1
HCC2998	1/335	0.816109	0.866331	0	0	0.591726	0.120243	KCTD13
A172	1/423	0.882702	0.912707	0	0	0.466226	0.0581697	MLLT11
LNCAP	1/429	0.886252	0.912707	0	0	0.459549	0.0554923	FAM162A
GM97	1/753	0.978663	0.993055	0	0	0.2572	0.00554718	NCAPH2
CCRT CEM	4/2130	0.995474	0.995474	0	0	0.348346	0.00158005	PTBP1;TOMM40;RALY;ZNF385D

### Sheet: LRP
Term	Overlap	P-value	Adjusted P-value	Old P-value	Old Adjusted P-value	Odds Ratio	Combined Score	Genes
MDA MB435	13/621	1.31353e-05	0.000853796	0	0	4.7413	53.2932	SLC35A2;ACOT7;GPAA1;GPS1;IMP4;CRIP2;SOX10;RRP7A;SEC61A1;BIN3;IMPDH1;ST3GAL4;HMG20B
M14	6/192	0.000408486	0.0132758	0	0	6.76527	52.7898	ACOT7;RAB5C;CNP;LMNA;SOX10;DHRS3
MALME 3M	7/366	0.0024219	0.0524745	0	0	4.09701	24.6771	SDCBP;ARPC1B;HMG20B;SOX10;ATP6V0C;LY6E;GAS7
SKMEL2	5/216	0.00460559	0.0748408	0	0	4.9112	26.4246	CNP;CDC37;ARPC1B;ST3GAL4;SOX10
UACC62	5/232	0.00620585	0.080676	0	0	4.56133	23.1819	SEC61A1;BIN3;CNP;ST3GAL4;GAS7
SKMEL5	5/354	0.0325134	0.352228	0	0	2.94842	10.1016	SDCBP;BIN3;HMG20B;SOX10;LY6E
U138	4/284	0.0542458	0.503711	0	0	2.91964	8.50851	UBC;LMNA;PACSIN3;CRIP2
HCT116	6/574	0.0680374	0.518804	0	0	2.17246	5.83892	SF3B5;DDX49;R3HCC1;DNAJC11;NOSIP;NPM3
T24	2/88	0.0718344	0.518804	0	0	4.70195	12.3821	SMTN;PSMA7
ACHN	3/237	0.115781	0.650811	0	0	2.59926	5.60414	SMTN;DUSP1;AKR1B1
HOP62	2/118	0.117878	0.650811	0	0	3.48065	7.442	SLC9A3R2;LMNA
RL7	5/521	0.12015	0.650811	0	0	1.97715	4.18962	CD74;TACC3;HLA-DRA;IMP4;HLA-DPA1
SKMEL28	4/436	0.174532	0.789524	0	0	1.8777	3.27781	SLC35A2;ST3GAL4;HMG20B;SOX10
T3M4	3/290	0.177359	0.789524	0	0	2.11355	3.65554	SLC9A3R2;SLC7A5;SMTN
RPMI 8226	4/452	0.190466	0.789524	0	0	1.80915	3.00008	GPAA1;PPIB;HLA-G;COPE
HELA	2/162	0.194344	0.789524	0	0	2.51786	4.12456	SLC35A2;SAC3D1
SF295	2/173	0.214389	0.801865	0	0	2.35458	3.62596	H1FX;DHRS3
SR	3/325	0.222055	0.801865	0	0	1.88045	2.82976	TIMP1;HLA-G;HLA-DPA1
LOX IMVI	2/192	0.249408	0.85324	0	0	2.11708	2.93991	PEX16;NOSIP
RS11846	3/360	0.268733	0.856212	0	0	1.69306	2.22474	NDUFA5;HLA-DRA;COPE
EKVX	2/219	0.299405	0.856212	0	0	1.85112	2.23238	SDF2L1;GSTP1
HOP92	2/228	0.315994	0.856212	0	0	1.77659	2.04669	AKR1B1;LY6E
IOSE80	1/80	0.330885	0.856212	0	0	2.53433	2.80293	BDNF
SHSYSY-RA	4/584	0.334503	0.856212	0	0	1.38793	1.51993	GPAA1;GPS1;USP11;DHRS3
UO31	1/82	0.337586	0.856212	0	0	2.47151	2.6839	SMTN
NCI H23	3/414	0.342485	0.856212	0	0	1.46655	1.57145	GSTP1;TIMP1;PSMA7
NCI H322M	2/253	0.361554	0.870409	0	0	1.59761	1.62532	TACC3;PACSIN3
HSG	2/276	0.402478	0.888129	0	0	1.46179	1.3304	PACSIN3;HMG20B
U251	1/108	0.418887	0.888129	0	0	1.8685	1.62588	DHRS3
GM2313	2/301	0.445538	0.888129	0	0	1.33786	1.08162	HLA-B;HLA-G
OVCAR3	1/128	0.474631	0.888129	0	0	1.57266	1.17197	CRIP2
RXF393	1/135	0.492863	0.888129	0	0	1.48997	1.05419	AKR1B1
PANC1	2/337	0.504428	0.888129	0	0	1.1919	0.815652	SLC9A3R2;SLC35A2
SF539	1/142	0.510469	0.888129	0	0	1.4155	0.951821	R3HCC1
A498	1/142	0.510469	0.888129	0	0	1.4155	0.951821	TRPC4
U118	1/144	0.515387	0.888129	0	0	1.39556	0.925033	UBC
HEK 293 T-rex	4/773	0.54359	0.888129	0	0	1.03657	0.631855	PTBP1;DDX49;DUSP1;HMG20B
JURKAT	2/374	0.560652	0.888129	0	0	1.07132	0.619924	SIVA1;R3HCC1
HEPG2	2/374	0.560652	0.888129	0	0	1.07132	0.619924	SLC5A6;PCBP4
NCI H226	3/587	0.565806	0.888129	0	0	1.02295	0.582573	ACOT7;DUSP1;CAP2
LN18	2/383	0.573634	0.888129	0	0	1.04553	0.581068	HLA-G;CAP2
HS578T	1/176	0.587739	0.888129	0	0	1.13853	0.605097	SEC61A1
huh-7	2/414	0.616225	0.888129	0	0	0.965326	0.467356	SLC35A2;BRMS1
UACC257	1/196	0.627415	0.888129	0	0	1.02072	0.475806	SDCBP
MOLT4	2/426	0.631827	0.888129	0	0	0.937428	0.430411	SIVA1;R3HCC1
A361	1/205	0.644012	0.888129	0	0	0.975243	0.429144	BIN3
OVCAR4	1/212	0.656413	0.888129	0	0	0.942553	0.396782	GSTP1
HT29	2/456	0.668688	0.888129	0	0	0.874135	0.351785	ST3GAL4;PSMA7
NCVADR RES	1/225	0.67832	0.888129	0	0	0.887266	0.34438	NOSIP
SAOS2	1/228	0.683176	0.888129	0	0	0.875406	0.333532	DUSP1
OVCAR8	1/242	0.704893	0.898393	0	0	0.823966	0.288148	SAC3D1
ALVA31	2/560	0.774017	0.950468	0	0	0.70741	0.181211	SIVA1;ST3GAL4
ACC3	1/325	0.806493	0.950468	0	0	0.610301	0.131251	GPAA1
GM133	1/336	0.817044	0.950468	0	0	0.589929	0.119203	TRPC4
SHSYSY+RA	1/351	0.830519	0.950468	0	0	0.564214	0.104777	USP11
U87	1/352	0.831381	0.950468	0	0	0.562577	0.103889	PRKCDBP
K562	2/639	0.833487	0.950468	0	0	0.617147	0.112405	SDF2L1;NDUFA5
A204	2/694	0.866227	0.961111	0	0	0.566474	0.0813502	PRKCDBP;IGF2BP2
GM1600	1/407	0.872691	0.961111	0	0	0.484998	0.0660439	NDUFA5
ZR75 1	1/440	0.892486	0.961111	0	0	0.447781	0.0509326	SLC35A2
U20S	1/458	0.901965	0.961111	0	0	0.429746	0.0443409	IGF2BP2
HL60	6/1914	0.925639	0.961523	0	0	0.6019	0.0465095	CD74;HLA-DMA;DNAJC11;HLA-DRA;HLA-DRB1;HLA-DPA1
HEK 293T	1/529	0.931938	0.961523	0	0	0.3706	0.0261233	SDF2L1
CCRT CEM	6/2130	0.962257	0.977293	0	0	0.534199	0.0205525	PEX16;PTBP1;TOMM40;LMNA;R3HCC1;ZNF385D
GM97	1/753	0.978663	0.978663	0	0	0.2572	0.00554718	TRPC4

### Sheet: LIMMA
Term	Overlap	P-value	Adjusted P-value	Old P-value	Old Adjusted P-value	Odds Ratio	Combined Score	Genes
M14	7/192	5.07757e-05	0.0019777	0	0	8.02121	79.3145	ACOT7;RAB5C;CNP;LMNA;SOX10;ATOX1;DHRS3
MDA MB435	12/621	6.2784e-05	0.0019777	0	0	4.31953	41.7949	RRP7A;PYGB;ACOT7;BIN3;EXOSC4;GPAA1;GPS1;EIF3G;HMG20B;IMP4;RALY;SOX10
SKMEL2	6/216	0.000759019	0.0159394	0	0	5.9848	42.9917	CNP;CDC37;ARPC1B;SOX10;ATOX1;SRM
SKMEL5	7/354	0.00200897	0.0316412	0	0	4.2413	26.339	PYGB;BIN3;EXOSC4;HMG20B;SOX10;ATOX1;LY6E
UACC62	5/232	0.00620585	0.0781937	0	0	4.56133	23.1819	BIN3;MIA;CNP;ETFB;GAS7
T24	3/88	0.009791	0.0916502	0	0	7.20982	33.3548	CCND1;ADRM1;PSMA7
MALME 3M	6/366	0.0101834	0.0916502	0	0	3.46454	15.8918	ARPC1B;HMG20B;SOX10;ATP6V0C;LY6E;GAS7
NCI H23	6/414	0.0177329	0.139647	0	0	3.04944	12.2963	NDUFS8;EXOSC4;BASP1;GSTP1;TIMP1;PSMA7
EKVX	3/219	0.0971141	0.63092	0	0	2.81844	6.57224	SDF2L1;NDUFS8;GSTP1
U87	4/352	0.100146	0.63092	0	0	2.341	5.38693	FAM155A;NDUFS8;PRKCDBP;NUPR1
HOP62	2/118	0.117878	0.63626	0	0	3.48065	7.442	LMNA;HMGA2
OVCAR8	3/242	0.121192	0.63626	0	0	2.54423	5.36929	EXOSC4;PIN1;OTUB1
HCT116	5/574	0.160252	0.687218	0	0	1.78809	3.274	SF3B5;EXOSC4;RUVBL2;MRPS34;NOSIP
U118	2/144	0.162174	0.687218	0	0	2.83961	5.16549	FAM155A;UBC
NCI H226	5/587	0.170845	0.687218	0	0	1.74697	3.08689	ACOT7;NRG1;HARS;TUBG1;OTUB1
SKMEL28	4/436	0.174532	0.687218	0	0	1.8777	3.27781	MIA;HMG20B;SOX10;ATOX1
RPMI 8226	4/452	0.190466	0.705844	0	0	1.80915	3.00008	GPAA1;COPE;PQBP1;SRM
PANC1	3/337	0.237885	0.808969	0	0	1.81178	2.60165	PYGB;PSMC4;SOX9
LOX IMVI	2/192	0.249408	0.808969	0	0	2.11708	2.93991	NOSIP;HMGA2
UACC257	2/196	0.256816	0.808969	0	0	2.07301	2.81804	PYGB;MIA
ALVA31	4/560	0.30728	0.903449	0	0	1.44964	1.71057	GADD45GIP1;EXOSC4;SIVA1;PQBP1
HOP92	2/228	0.315994	0.903449	0	0	1.77659	2.04669	CCND1;LY6E
SHSYSY-RA	4/584	0.334503	0.903449	0	0	1.38793	1.51993	CCND1;GPAA1;GPS1;DHRS3
HEK 293 T-rex	5/773	0.344171	0.903449	0	0	1.31113	1.39847	GADD45GIP1;PTBP1;HMG20B;NRG1;EEF2
MOLT4	3/426	0.358905	0.904441	0	0	1.42407	1.45924	SIVA1;EIF3G;RALY
U138	2/284	0.416433	0.962036	0	0	1.41974	1.24374	UBC;LMNA
U251	1/108	0.418887	0.962036	0	0	1.8685	1.62588	DHRS3
A549	1/129	0.477275	0.962036	0	0	1.56029	1.15409	NRG1
RL7	3/521	0.485194	0.962036	0	0	1.15723	0.836913	CD74;EXOSC5;IMP4
SF539	1/142	0.510469	0.962036	0	0	1.4155	0.951821	NRG1
A498	1/142	0.510469	0.962036	0	0	1.4155	0.951821	TRPC4
HELA	1/162	0.557504	0.962036	0	0	1.23841	0.723584	BASP1
HEPG2	2/374	0.560652	0.962036	0	0	1.07132	0.619924	ETFB;TUBG1
SF295	1/173	0.581437	0.962036	0	0	1.15856	0.628234	DHRS3
MCF7	2/397	0.593277	0.962036	0	0	1.00775	0.52614	ADRM1;OTUB1
SNB19	1/183	0.602079	0.962036	0	0	1.09435	0.555236	TKT
DLD1	1/183	0.602079	0.962036	0	0	1.09435	0.555236	SOX9
huh-7	2/414	0.616225	0.962036	0	0	0.965326	0.467356	BRMS1;PQBP1
A361	1/205	0.644012	0.962036	0	0	0.975243	0.429144	BIN3
OVCAR4	1/212	0.656413	0.962036	0	0	0.942553	0.396782	GSTP1
SN12C	1/221	0.671731	0.962036	0	0	0.903581	0.359532	EIF6
NCVADR RES	1/225	0.67832	0.962036	0	0	0.887266	0.34438	NOSIP
A204	3/694	0.679112	0.962036	0	0	0.859758	0.3327	PRKCDBP;NRG1;SOX9
SNB75	1/231	0.687959	0.962036	0	0	0.863856	0.323105	NRG1
ACHN	1/237	0.697312	0.962036	0	0	0.841637	0.303429	PPP4C
GM2493	1/253	0.720917	0.962036	0	0	0.787558	0.257713	CCND1
HSG	1/276	0.751691	0.962036	0	0	0.720845	0.205751	HMG20B
HEK293	2/546	0.761745	0.962036	0	0	0.72614	0.197614	PIN1;AAMP
astrocytes	1/309	0.790064	0.962036	0	0	0.642529	0.151407	GNAI2
SR	1/325	0.806493	0.962036	0	0	0.610301	0.131251	TIMP1
ACC3	1/325	0.806493	0.962036	0	0	0.610301	0.131251	GPAA1
GM133	1/336	0.817044	0.962036	0	0	0.589929	0.119203	TRPC4
RS11846	1/360	0.838127	0.962036	0	0	0.549816	0.0970897	COPE
JURKAT	1/374	0.849295	0.962036	0	0	0.5288	0.0863789	SIVA1
HT1080	1/380	0.853844	0.962036	0	0	0.520269	0.0822058	HMGA2
A172	1/423	0.882702	0.962036	0	0	0.466226	0.0581697	NUPR1
ZR75 1	1/440	0.892486	0.962036	0	0	0.447781	0.0509326	OTUB1
GM97	2/753	0.894764	0.962036	0	0	0.520367	0.0578621	CCND1;TRPC4
HT29	1/456	0.900954	0.962036	0	0	0.431679	0.0450245	PSMA7
CCRT CEM	7/2130	0.918458	0.962493	0	0	0.630266	0.0536101	PTBP1;TOMM40;LMNA;RALY;ZNF385D;PQBP1;GNAI2
HEK 293T	1/529	0.931938	0.962493	0	0	0.3706	0.0261233	SDF2L1
K562	1/639	0.961431	0.976938	0	0	0.304962	0.0119949	SDF2L1
HL60	3/1914	0.997177	0.997177	0	0	0.291136	0.000822904	CD74;NDUFS7;PQBP1

### Sheet: SAM
Term	Overlap	P-value	Adjusted P-value	Old P-value	Old Adjusted P-value	Odds Ratio	Combined Score	Genes
MDA MB435	13/621	1.31353e-05	0.000722443	0	0	4.7413	53.2932	PYGB;ACOT7;GPAA1;GPS1;WDR18;IMP4;SOX10;RRP7A;BIN3;EXOSC4;EIF3G;HMG20B;RALY
M14	7/192	5.07757e-05	0.00139633	0	0	8.02121	79.3145	ACOT7;RAB5C;CNP;LMNA;SOX10;ATOX1;DHRS3
SKMEL2	7/216	0.000106373	0.00195016	0	0	7.09148	64.8768	CNP;CDC37;ARPC1B;POLR2F;SOX10;ATOX1;SRM
UACC62	6/232	0.00109855	0.0151051	0	0	5.55658	37.8612	BIN3;MIA;CNP;POLR2F;ETFB;GAS7
SKMEL5	7/354	0.00200897	0.0220986	0	0	4.2413	26.339	PYGB;BIN3;EXOSC4;HMG20B;SOX10;ATOX1;LY6E
EKVX	5/219	0.00488022	0.0447353	0	0	4.84161	25.7698	ATP6V0B;SDF2L1;NDUFS8;GSTP1;PPP1CA
T24	3/88	0.009791	0.0700105	0	0	7.20982	33.3548	CCND1;ADRM1;PSMA7
MALME 3M	6/366	0.0101834	0.0700105	0	0	3.46454	15.8918	ARPC1B;HMG20B;SOX10;ATP6V0C;LY6E;GAS7
NCI H23	6/414	0.0177329	0.108368	0	0	3.04944	12.2963	NDUFS8;EXOSC4;GSTP1;TIMP1;PSMA7;PPP1CA
HCT116	6/574	0.0680374	0.374206	0	0	2.17246	5.83892	SF3B5;EXOSC4;RUVBL2;WDR18;MRPS34;NOSIP
RPMI 8226	5/452	0.0763854	0.381927	0	0	2.29047	5.89102	ATP6V0B;GPAA1;COPE;PQBP1;SRM
OVCAR8	3/242	0.121192	0.555465	0	0	2.54423	5.36929	EXOSC4;PIN1;OTUB1
ALVA31	5/560	0.149162	0.631072	0	0	1.83452	3.49057	GADD45GIP1;EXOSC4;SIVA1;S100A13;PQBP1
SKMEL28	4/436	0.174532	0.68566	0	0	1.8777	3.27781	MIA;HMG20B;SOX10;ATOX1
UACC257	2/196	0.256816	0.93999	0	0	2.07301	2.81804	PYGB;MIA
HOP92	2/228	0.315994	0.93999	0	0	1.77659	2.04669	CCND1;LY6E
SHSYSY-RA	4/584	0.334503	0.93999	0	0	1.38793	1.51993	CCND1;GPAA1;GPS1;DHRS3
NCI H226	4/587	0.337918	0.93999	0	0	1.38057	1.49786	ACOT7;HARS;TUBG1;OTUB1
huh-7	3/414	0.342485	0.93999	0	0	1.46655	1.57145	BRMS1;PQBP1;PPP1CA
HEK 293 T-rex	5/773	0.344171	0.93999	0	0	1.31113	1.39847	GADD45GIP1;PTBP1;WDR18;HMG20B;EEF2
MOLT4	3/426	0.358905	0.93999	0	0	1.42407	1.45924	SIVA1;EIF3G;RALY
U138	2/284	0.416433	0.97315	0	0	1.41974	1.24374	UBC;LMNA
U251	1/108	0.418887	0.97315	0	0	1.8685	1.62588	DHRS3
HOP62	1/118	0.447455	0.97315	0	0	1.70793	1.37349	LMNA
RL7	3/521	0.485194	0.97315	0	0	1.15723	0.836913	CD74;EXOSC5;IMP4
SR	2/325	0.485237	0.97315	0	0	1.23694	0.894452	IDH3B;TIMP1
PANC1	2/337	0.504428	0.97315	0	0	1.1919	0.815652	PYGB;PSMC4
U118	1/144	0.515387	0.97315	0	0	1.39556	0.925033	UBC
U87	2/352	0.527768	0.97315	0	0	1.13994	0.728536	NDUFS8;PRKCDBP
HEPG2	2/374	0.560652	0.97315	0	0	1.07132	0.619924	ETFB;TUBG1
SF295	1/173	0.581437	0.97315	0	0	1.15856	0.628234	DHRS3
MCF7	2/397	0.593277	0.97315	0	0	1.00775	0.52614	ADRM1;OTUB1
SNB19	1/183	0.602079	0.97315	0	0	1.09435	0.555236	TKT
LOX IMVI	1/192	0.619794	0.97315	0	0	1.04231	0.498607	NOSIP
A361	1/205	0.644012	0.97315	0	0	0.975243	0.429144	BIN3
OVCAR4	1/212	0.656413	0.97315	0	0	0.942553	0.396782	GSTP1
SN12C	1/221	0.671731	0.97315	0	0	0.903581	0.359532	EIF6
NCVADR RES	1/225	0.67832	0.97315	0	0	0.887266	0.34438	NOSIP
ACHN	1/237	0.697312	0.97315	0	0	0.841637	0.303429	PPP4C
GM2493	1/253	0.720917	0.97315	0	0	0.787558	0.257713	CCND1
HSG	1/276	0.751691	0.97315	0	0	0.720845	0.205751	HMG20B
HEK293	2/546	0.761745	0.97315	0	0	0.72614	0.197614	PIN1;AAMP
T3M4	1/290	0.768752	0.97315	0	0	0.685436	0.180261	SLC7A5
astrocytes	1/309	0.790064	0.97315	0	0	0.642529	0.151407	GNAI2
ACC3	1/325	0.806493	0.97315	0	0	0.610301	0.131251	GPAA1
RS11846	1/360	0.838127	0.97315	0	0	0.549816	0.0970897	COPE
CCRT CEM	8/2130	0.848183	0.97315	0	0	0.728517	0.119957	PTBP1;TOMM40;LMNA;RALY;ZNF385D;GAPDH;PQBP1;GNAI2
JURKAT	1/374	0.849295	0.97315	0	0	0.5288	0.0863789	SIVA1
ZR75 1	1/440	0.892486	0.989073	0	0	0.447781	0.0509326	OTUB1
HT29	1/456	0.900954	0.989073	0	0	0.431679	0.0450245	PSMA7
HEK 293T	1/529	0.931938	0.989073	0	0	0.3706	0.0261233	SDF2L1
K562	1/639	0.961431	0.989073	0	0	0.304962	0.0119949	SDF2L1
A204	1/694	0.971001	0.989073	0	0	0.279957	0.0082385	PRKCDBP
GM97	1/753	0.978663	0.989073	0	0	0.2572	0.00554718	CCND1
HL60	4/1914	0.989073	0.989073	0	0	0.392452	0.00431204	CD74;NDUFS7;IDH3B;PQBP1

### Sheet: t-test
Term	Overlap	P-value	Adjusted P-value	Old P-value	Old Adjusted P-value	Odds Ratio	Combined Score	Genes
MDA MB435	13/621	1.31353e-05	0.000735578	0	0	4.7413	53.2932	PYGB;ACOT7;GPAA1;GPS1;WDR18;IMP4;SOX10;RRP7A;BIN3;EXOSC4;EIF3G;HMG20B;RALY
M14	7/192	5.07757e-05	0.00142172	0	0	8.02121	79.3145	ACOT7;RAB5C;CNP;LMNA;SOX10;ATOX1;DHRS3
SKMEL2	6/216	0.000759019	0.0141684	0	0	5.9848	42.9917	CNP;CDC37;ARPC1B;SOX10;ATOX1;SRM
SKMEL5	7/354	0.00200897	0.0281255	0	0	4.2413	26.339	PYGB;BIN3;EXOSC4;HMG20B;SOX10;ATOX1;LY6E
EKVX	5/219	0.00488022	0.0546584	0	0	4.84161	25.7698	ATP6V0B;SDF2L1;NDUFS8;GSTP1;PPP1CA
UACC62	5/232	0.00620585	0.0579212	0	0	4.56133	23.1819	BIN3;MIA;CNP;ETFB;GAS7
T24	3/88	0.009791	0.0712835	0	0	7.20982	33.3548	CCND1;ADRM1;PSMA7
MALME 3M	6/366	0.0101834	0.0712835	0	0	3.46454	15.8918	ARPC1B;HMG20B;SOX10;ATP6V0C;LY6E;GAS7
NCI H23	6/414	0.0177329	0.110338	0	0	3.04944	12.2963	NDUFS8;EXOSC4;GSTP1;TIMP1;PSMA7;PPP1CA
HCT116	6/574	0.0680374	0.38101	0	0	2.17246	5.83892	SF3B5;EXOSC4;RUVBL2;WDR18;MRPS34;NOSIP
RPMI 8226	5/452	0.0763854	0.388871	0	0	2.29047	5.89102	ATP6V0B;GPAA1;COPE;PQBP1;SRM
OVCAR8	3/242	0.121192	0.565564	0	0	2.54423	5.36929	EXOSC4;PIN1;OTUB1
ALVA31	5/560	0.149162	0.642546	0	0	1.83452	3.49057	GADD45GIP1;EXOSC4;SIVA1;S100A13;PQBP1
SKMEL28	4/436	0.174532	0.698127	0	0	1.8777	3.27781	MIA;HMG20B;SOX10;ATOX1
UACC257	2/196	0.256816	0.913577	0	0	2.07301	2.81804	PYGB;MIA
HEPG2	3/374	0.287744	0.913577	0	0	1.628	2.02798	PCBP4;ETFB;TUBG1
HOP92	2/228	0.315994	0.913577	0	0	1.77659	2.04669	CCND1;LY6E
SHSYSY-RA	4/584	0.334503	0.913577	0	0	1.38793	1.51993	CCND1;GPAA1;GPS1;DHRS3
NCI H226	4/587	0.337918	0.913577	0	0	1.38057	1.49786	ACOT7;HARS;TUBG1;OTUB1
huh-7	3/414	0.342485	0.913577	0	0	1.46655	1.57145	BRMS1;PQBP1;PPP1CA
HEK 293 T-rex	5/773	0.344171	0.913577	0	0	1.31113	1.39847	GADD45GIP1;PTBP1;WDR18;HMG20B;EEF2
MOLT4	3/426	0.358905	0.913577	0	0	1.42407	1.45924	SIVA1;EIF3G;RALY
U138	2/284	0.416433	0.977404	0	0	1.41974	1.24374	UBC;LMNA
U251	1/108	0.418887	0.977404	0	0	1.8685	1.62588	DHRS3
HOP62	1/118	0.447455	0.981818	0	0	1.70793	1.37349	LMNA
RL7	3/521	0.485194	0.981818	0	0	1.15723	0.836913	CD74;EXOSC5;IMP4
SR	2/325	0.485237	0.981818	0	0	1.23694	0.894452	IDH3B;TIMP1
PANC1	2/337	0.504428	0.981818	0	0	1.1919	0.815652	PYGB;PSMC4
U118	1/144	0.515387	0.981818	0	0	1.39556	0.925033	UBC
U87	2/352	0.527768	0.981818	0	0	1.13994	0.728536	NDUFS8;PRKCDBP
SF295	1/173	0.581437	0.981818	0	0	1.15856	0.628234	DHRS3
MCF7	2/397	0.593277	0.981818	0	0	1.00775	0.52614	ADRM1;OTUB1
SNB19	1/183	0.602079	0.981818	0	0	1.09435	0.555236	TKT
LOX IMVI	1/192	0.619794	0.981818	0	0	1.04231	0.498607	NOSIP
A361	1/205	0.644012	0.981818	0	0	0.975243	0.429144	BIN3
OVCAR4	1/212	0.656413	0.981818	0	0	0.942553	0.396782	GSTP1
SN12C	1/221	0.671731	0.981818	0	0	0.903581	0.359532	EIF6
NCVADR RES	1/225	0.67832	0.981818	0	0	0.887266	0.34438	NOSIP
ACHN	1/237	0.697312	0.981818	0	0	0.841637	0.303429	PPP4C
GM2493	1/253	0.720917	0.981818	0	0	0.787558	0.257713	CCND1
HSG	1/276	0.751691	0.981818	0	0	0.720845	0.205751	HMG20B
HEK293	2/546	0.761745	0.981818	0	0	0.72614	0.197614	PIN1;AAMP
T3M4	1/290	0.768752	0.981818	0	0	0.685436	0.180261	SLC7A5
astrocytes	1/309	0.790064	0.981818	0	0	0.642529	0.151407	GNAI2
SW620	1/315	0.796381	0.981818	0	0	0.630059	0.14345	TMEM208
ACC3	1/325	0.806493	0.981818	0	0	0.610301	0.131251	GPAA1
RS11846	1/360	0.838127	0.989073	0	0	0.549816	0.0970897	COPE
JURKAT	1/374	0.849295	0.989073	0	0	0.5288	0.0863789	SIVA1
ZR75 1	1/440	0.892486	0.989073	0	0	0.447781	0.0509326	OTUB1
HT29	1/456	0.900954	0.989073	0	0	0.431679	0.0450245	PSMA7
CCRT CEM	7/2130	0.918458	0.989073	0	0	0.630266	0.0536101	PTBP1;TOMM40;LMNA;RALY;GAPDH;PQBP1;GNAI2
HEK 293T	1/529	0.931938	0.989073	0	0	0.3706	0.0261233	SDF2L1
K562	1/639	0.961431	0.989073	0	0	0.304962	0.0119949	SDF2L1
A204	1/694	0.971001	0.989073	0	0	0.279957	0.0082385	PRKCDBP
GM97	1/753	0.978663	0.989073	0	0	0.2572	0.00554718	CCND1
HL60	4/1914	0.989073	0.989073	0	0	0.392452	0.00431204	CD74;NDUFS7;IDH3B;PQBP1
