## Supplementary material for "De novo single-cell biological analysis of drug resistance in human melanoma through a novel deep learning-powered approach": Table1_B.txt

Term	Overlap	P-value	Adjusted P-value	Old P-value	Old Adjusted P-value	Odds Ratio	Combined Score	Genes
Phenylalanine	1/5	0.024753528718293626	0.08150065190305077	0	0	50.24242424242424	185.83603697375267	SLC7A5
Hexamidine	1/5	0.024753528718293626	0.08150065190305077	0	0	50.24242424242424	185.83603697375267	PRMT1
Ethacrynic Acid	1/6	0.029630963394411815	0.08150065190305077	0	0	40.19191919191919	141.432767389918	GSTP1
Thiamine	1/6	0.029630963394411815	0.08150065190305077	0	0	40.19191919191919	141.432767389918	TKT
Vemurafenib	1/6	0.029630963394411815	0.08150065190305077	0	0	40.19191919191919	141.432767389918	ARAF
Levodopa	1/7	0.03448424920041465	0.08150065190305077	0	0	33.49158249158249	112.77461836050252	SLC7A5
Pyrimethamine	1/8	0.03931350415205654	0.08150065190305077	0	0	28.705627705627705	92.89678500716381	HEXA
Dabrafenib	1/9	0.0441188457824273	0.08150065190305077	0	0	25.116161616161616	78.3842312444799	ARAF
Gabapentin	1/10	0.04890039114183046	0.08150065190305077	0	0	22.32435465768799	67.37423003045056	SLC7A5
Tretinoin	1/20	0.09543241646248146	0.1431486246937222	0	0	10.569377990430622	24.83103038927071	PIN1
Suramin	1/31	0.14401747150131122	0.19638746113815164	0	0	6.69023569023569	12.964476920040203	PRMT1
Pentamidine	1/38	0.17358065793162564	0.2098154289757392	0	0	5.422604422604422	9.495592558231127	PRMT1
Clomipramine	1/40	0.18184003844564067	0.2098154289757392	0	0	5.144004144004144	8.768612919919887	GSTP1
Metformin	1/48	0.2140682440880332	0.22935883295146414	0	0	4.266709649688373	6.576964036635908	NDUFA11
Sorafenib	1/122	0.45848850701645666	0.45848850701645666	0	0	1.6511394941147006	1.2875916896026691	ARAF
