## Supplementary material for "De novo single-cell biological analysis of drug resistance in human melanoma through a novel deep learning-powered approach": Table2_A.xlsx

### Sheet: L1-Regularization
Term	Overlap	P-value	Adjusted P-value	Old P-value	Old Adjusted P-value	Odds Ratio	Combined Score	Genes
SKMEL5	9/354	7.11486e-05	0.00554959	0	0	5.60583	53.5398	HDDC2;SYNGR1;DCT;S100A1;OR7E156P;SLC16A6;PLP1;DHCR7;L1CAM
A361	6/205	0.000577433	0.0225199	0	0	6.31915	47.1214	OLFM1;SLC16A6;PLP1;L1CAM;RHOQ;CREB5
MALME 3M	7/366	0.0024219	0.0629694	0	0	4.09701	24.6771	DCT;S100A1;SLC16A6;CAPG;FXYD5;L1CAM;RHOQ
SF539	4/142	0.00564221	0.110023	0	0	5.96679	30.8929	RCN3;MAP7D3;FXYD5;TMEM39B
UACC257	4/196	0.0169115	0.247671	0	0	4.27691	17.4488	PRR4;DCT;FXYD3;CAPG
astrocytes	5/309	0.0195105	0.247671	0	0	3.39266	13.3562	ACTC1;RPS6KA2;OR7E156P;SOX11;FBXL5
SKMEL28	6/436	0.0222268	0.247671	0	0	2.89015	11.0012	RCN3;SYNGR1;SLC17A9;SLC16A6;CAPG;RHOQ
UACC62	4/232	0.0291583	0.284293	0	0	3.59503	12.7085	S100A1;PLP1;MAGEA4;CREB5
LN18	5/383	0.0432221	0.374592	0	0	2.71818	8.53891	CALHM2;TBXAS1;FBXL5;VAMP5;FTL
SF295	3/173	0.0559904	0.390914	0	0	3.58945	10.3469	MBOAT7;PAX5;SOD3
HS578T	3/176	0.0583549	0.390914	0	0	3.52667	10.02	KIRREL;MFAP2;ACTG2
COLO205	5/421	0.0601407	0.390914	0	0	2.46508	6.92951	H1F0;MTRR;GTF3A;CD9;PPARG
M14	3/192	0.0717419	0.430451	0	0	3.2255	8.49815	RCN3;FXYD3;VAMP5
SKMEL2	3/216	0.0941331	0.524456	0	0	2.85857	6.75494	S100A1;PLP1;MAGEA3
SNB75	3/231	0.109415	0.568956	0	0	2.66848	5.9043	RPS6KA2;MPZ;ACTG2
HEPG2	4/374	0.117926	0.574888	0	0	2.19932	4.7015	ACTA1;SLC17A9;APOC1;NID1
MCF7	4/397	0.137877	0.618785	0	0	2.06817	4.09786	OLFM1;BCAS3;FXYD3;U2AF1
RXF393	2/135	0.146494	0.618785	0	0	3.03314	5.82597	SLC17A9;VDR
NCI H23	4/414	0.153446	0.618785	0	0	1.98069	3.71262	PRR4;MAP7D3;SHC1;PLTP
A498	2/142	0.158663	0.618785	0	0	2.88047	5.30286	MAP7D3;NID1
SHSYSY-RA	5/584	0.168376	0.625397	0	0	1.75629	3.12893	H1F0;SHC1;MDK;MFAP2;SOX11
HELA	2/162	0.194344	0.677533	0	0	2.51786	4.12456	MTRR;CCT5
MDA MB435	5/621	0.199785	0.677533	0	0	1.64764	2.65355	QDPR;COX7B;RPS6KA2;PLP1;MAGEA3
SNB19	2/183	0.232776	0.709675	0	0	2.22336	3.24095	KIRREL;DCBLD2
HCC2998	3/335	0.235232	0.709675	0	0	1.82288	2.63804	CUX1;CHM;DSG2
GM133	3/336	0.236558	0.709675	0	0	1.81731	2.61977	RCN3;MME;FBXL5
RS11846	3/360	0.268733	0.77634	0	0	1.69306	2.22474	GTF3A;PAX5;CREB5
EKVX	2/219	0.299405	0.7857	0	0	1.85112	2.23238	DSG2;MAGEA4
SN12C	2/221	0.303097	0.7857	0	0	1.83403	2.18929	AXL;MAGEA4
ALVA31	4/560	0.30728	0.7857	0	0	1.44964	1.71057	COX7B;AIM1;VDR;PPARG
HOP92	2/228	0.315994	0.7857	0	0	1.77659	2.04669	CD151;DHCR7
IOSE80	1980-01-01	0.330885	0.7857	0	0	2.53433	2.80293	MBOAT7
UO31	1982-01-01	0.337586	0.7857	0	0	2.47151	2.6839	DCBLD2
huh-7	3/414	0.342485	0.7857	0	0	1.46655	1.57145	APOC1;DHCR7;NID1
K562	4/639	0.39715	0.859821	0	0	1.26411	1.16733	SOCS2;HDDC2;VDR;APOC1
HSG	2/276	0.402478	0.859821	0	0	1.46179	1.3304	OLFM1;CUX1
U138	2/284	0.416433	0.859821	0	0	1.41974	1.24374	RPS6KA2;MFAP2
U251	1/108	0.418887	0.859821	0	0	1.8685	1.62588	SOCS2
SF268	1/116	0.441855	0.88371	0	0	1.73781	1.4194	CD151
DU145	1/143	0.512934	0.954565	0	0	1.40546	0.938299	DSG2
U118	1/144	0.515387	0.954565	0	0	1.39556	0.925033	CALHM2
TK10	1/148	0.525076	0.954565	0	0	1.35731	0.874398	CREB5
SHSYSY+RA	2/351	0.526234	0.954565	0	0	1.14327	0.733987	MDK;SOX11
HT1080	2/380	0.569337	0.956312	0	0	1.05399	0.593694	IQCB1;MTRR
KM12	1/179	0.593946	0.956312	0	0	1.11917	0.58305	PPARG
OVCAR5	1/180	0.595995	0.956312	0	0	1.11286	0.575931	DCBLD2
DLD1	1/183	0.602079	0.956312	0	0	1.09435	0.555236	VDR
GM1600	2/407	0.606896	0.956312	0	0	0.982363	0.49059	CUX1;FBXL5
LOX IMVI	1/192	0.619794	0.956312	0	0	1.04231	0.498607	MME
A172	2/423	0.627973	0.956312	0	0	0.944253	0.439322	MBOAT7;L1CAM
ZR75 1	2/440	0.649408	0.956312	0	0	0.906812	0.391466	OLFM1;SYNGR1
U20S	2/458	0.671038	0.956312	0	0	0.870211	0.347153	H1F0;MAGEA4
A204	3/694	0.679112	0.956312	0	0	0.859758	0.3327	SOCS2;NBPF10;PAX5
HCT15	1/226	0.679947	0.956312	0	0	0.883277	0.340716	CUX1
SAOS2	1/228	0.683176	0.956312	0	0	0.875406	0.333532	CHM
ACHN	1/237	0.697312	0.956312	0	0	0.841637	0.303429	KIRREL
SKOV3	1/238	0.698843	0.956312	0	0	0.838043	0.300295	HDDC2
NCI H322M	1/253	0.720917	0.962663	0	0	0.787558	0.257713	FXYD5
RL7	2/521	0.738414	0.962663	0	0	0.762101	0.231108	IQCB1;PAX5
HEK 293T	2/529	0.746082	0.962663	0	0	0.750223	0.219755	IQCB1;OR7E156P
T3M4	1/290	0.768752	0.962663	0	0	0.685436	0.180261	FXYD3
GM2313	1/301	0.781338	0.962663	0	0	0.659933	0.162836	SOCS2
NCI H226	2/587	0.796151	0.962663	0	0	0.673818	0.153608	VDR;MDK
SR	1/325	0.806493	0.962663	0	0	0.610301	0.131251	RAC2
ACC3	1/325	0.806493	0.962663	0	0	0.610301	0.131251	OLFM1
PANC1	1/337	0.817974	0.962663	0	0	0.588143	0.118172	SHC1
U87	1/352	0.831381	0.962663	0	0	0.562577	0.103889	RHOQ
JURKAT	1/374	0.849295	0.962663	0	0	0.5288	0.0863789	GTF3A
MOLT4	1/426	0.884491	0.962663	0	0	0.462864	0.0568134	TMEM39B
LNCAP	1/429	0.886252	0.962663	0	0	0.459549	0.0554923	AIM1
GM97	2/753	0.894764	0.962663	0	0	0.520367	0.0578621	NBPF10;LOC100130331
RPMI 8226	1/452	0.898901	0.962663	0	0	0.435598	0.0464269	DHCR7
HT29	1/456	0.900954	0.962663	0	0	0.431679	0.0450245	GTF3A
HL60	1914-06-01	0.925639	0.970924	0	0	0.6019	0.0465095	IQCB1;OLFM1;VDR;FXYD3;DNAJA4;RAC2
HEK293	1/546	0.937644	0.970924	0	0	0.358725	0.0230964	HDDC2
HCT116	1/574	0.946028	0.970924	0	0	0.340702	0.0189031	CALHM2
HEK 293 T-rex	1/773	0.980775	0.993512	0	0	0.250275	0.00485836	LOC100130331
CCRT CEM	2130-04-01	0.995474	0.995474	0	0	0.348346	0.00158005	VDR;TMSB4Y;RAC2;LOC100130331

### Sheet: DeepLIFT
Term	Overlap	P-value	Adjusted P-value	Old P-value	Old Adjusted P-value	Odds Ratio	Combined Score	Genes
SKMEL5	9/354	7.11486e-05	0.00540729	0	0	5.60583	53.5398	SULT1C2;DCT;S100A1;OR7E156P;SLC16A6;TRMT12;PLP1;CAPN3;DHCR7
UACC257	6/196	0.000455682	0.0173159	0	0	6.6215	50.9439	PRR4;SULT1C2;DCT;FXYD3;CAPN3;CAPG
SKMEL2	6/216	0.000759019	0.0192285	0	0	5.9848	42.9917	S100A1;TRMT12;PLP1;CAPN3;APOD;MAGEA3
UACC62	6/232	0.00109855	0.0208724	0	0	5.55658	37.8612	BFSP1;S100A1;LSAMP;PLP1;MAGEA4;CREB5
SKMEL28	8/436	0.00154931	0.0235494	0	0	3.95612	25.5959	RCN3;BFSP1;SLC17A9;SLC16A6;LSAMP;APOD;CAPG;RHOQ
MALME 3M	7/366	0.0024219	0.0306774	0	0	4.09701	24.6771	DCT;S100A1;SLC16A6;APOD;CAPG;FXYD5;RHOQ
A361	5/205	0.0036925	0.04009	0	0	5.18421	29.0391	OLFM1;SLC16A6;PLP1;RHOQ;CREB5
LN18	6/383	0.0125259	0.118996	0	0	3.30543	14.4777	CALHM2;TBXAS1;FBXL5;ATP7A;VAMP5;FTL
SF539	3/142	0.0344004	0.27427	0	0	4.39687	14.8161	RCN3;CYTL1;FXYD5
MDA MB435	7/621	0.0361634	0.27427	0	0	2.36423	7.84854	QDPR;COX7B;RPS6KA2;TRMT12;PLP1;CAPN3;MAGEA3
HEPG2	5/374	0.039697	0.27427	0	0	2.78577	8.98822	PDLIM1;ACTA1;SLC17A9;APOC1;NID1
astrocytes	4/309	0.0694479	0.419414	0	0	2.67691	7.1398	ACTC1;RPS6KA2;OR7E156P;FBXL5
M14	3/192	0.0717419	0.419414	0	0	3.2255	8.49815	RCN3;FXYD3;VAMP5
CAKI1	2/93	0.0790201	0.428966	0	0	4.44248	11.2752	SULT1C2;CYTL1
HCC2998	4/335	0.0873454	0.44255	0	0	2.46337	6.00541	CHM;STAP2;DSG2;CES1
SN12C	3/221	0.0991227	0.470833	0	0	2.7923	6.45412	DAP;AXL;MAGEA4
SKOV3	3/238	0.116856	0.522416	0	0	2.58807	5.55609	SLFN12;SULT1C2;LAMA3
MCF7	4/397	0.137877	0.581663	0	0	2.06817	4.09786	OLFM1;BCAS3;FXYD3;U2AF1
NCI H23	4/414	0.153446	0.581663	0	0	1.98069	3.71262	EGR1;PRR4;SHC1;PLTP
A498	2/142	0.158663	0.581663	0	0	2.88047	5.30286	PDLIM1;NID1
U118	2/144	0.162174	0.581663	0	0	2.83961	5.16549	DAP;CALHM2
SHSYSY-RA	5/584	0.168376	0.581663	0	0	1.75629	3.12893	H1F0;SHC1;MDK;MFAP2;ATP7A
U20S	4/458	0.19656	0.649502	0	0	1.78469	2.90332	SLFN12;H1F0;TRMT12;MAGEA4
GM133	3/336	0.236558	0.723171	0	0	1.81731	2.61977	RCN3;MME;FBXL5
PANC1	3/337	0.237885	0.723171	0	0	1.81178	2.60165	EGR1;SHC1;CES1
EKVX	2/219	0.299405	0.786976	0	0	1.85112	2.23238	DSG2;MAGEA4
ALVA31	4/560	0.30728	0.786976	0	0	1.44964	1.71057	COX7B;AIM1;LAMA3;PPARG
HCT15	2/226	0.312314	0.786976	0	0	1.79264	2.08618	SULT1C2;STAP2
HOP92	2/228	0.315994	0.786976	0	0	1.77659	2.04669	CD151;DHCR7
SNB75	2/231	0.321506	0.786976	0	0	1.75305	1.98925	RPS6KA2;MPZ
GM1600	3/407	0.332893	0.786976	0	0	1.4925	1.64165	SULT1C2;FBXL5;ATP7A
UO31	1/82	0.337586	0.786976	0	0	2.47151	2.6839	DCBLD2
huh-7	3/414	0.342485	0.786976	0	0	1.46655	1.57145	APOC1;DHCR7;NID1
COLO205	3/421	0.352068	0.786976	0	0	1.44147	1.5048	H1F0;GTF3A;PPARG
U138	2/284	0.416433	0.884317	0	0	1.41974	1.24374	RPS6KA2;MFAP2
U251	1/108	0.418887	0.884317	0	0	1.8685	1.62588	SOCS2
SF268	1/116	0.441855	0.891077	0	0	1.73781	1.4194	CD151
GM2313	2/301	0.445538	0.891077	0	0	1.33786	1.08162	SLFN12;SOCS2
RXF393	1/135	0.492863	0.923615	0	0	1.48997	1.05419	SLC17A9
DU145	1/143	0.512934	0.923615	0	0	1.40546	0.938299	DSG2
TK10	1/148	0.525076	0.923615	0	0	1.35731	0.874398	CREB5
U87	2/352	0.527768	0.923615	0	0	1.13994	0.728536	NUPR1;RHOQ
RS11846	2/360	0.539913	0.923615	0	0	1.11401	0.686618	GTF3A;CREB5
HELA	1/162	0.557504	0.923615	0	0	1.23841	0.723584	CCT5
SF295	1/173	0.581437	0.923615	0	0	1.15856	0.628234	SOD3
HS578T	1/176	0.587739	0.923615	0	0	1.13853	0.605097	MFAP2
KM12	1/179	0.593946	0.923615	0	0	1.11917	0.58305	PPARG
OVCAR5	1/180	0.595995	0.923615	0	0	1.11286	0.575931	DCBLD2
SNB19	1/183	0.602079	0.923615	0	0	1.09435	0.555236	DCBLD2
NCI 460	1/187	0.610051	0.923615	0	0	1.0706	0.529103	LIN7A
LOX IMVI	1/192	0.619794	0.923615	0	0	1.04231	0.498607	MME
OVCAR4	1/212	0.656413	0.959373	0	0	0.942553	0.396782	LAMA3
SAOS2	1/228	0.683176	0.979648	0	0	0.875406	0.333532	CHM
NCI H322M	1/253	0.720917	0.992355	0	0	0.787558	0.257713	FXYD5
IGROV1	1/255	0.723737	0.992355	0	0	0.781277	0.252608	BFSP1
HSG	1/276	0.751691	0.992355	0	0	0.720845	0.205751	OLFM1
T3M4	1/290	0.768752	0.992355	0	0	0.685436	0.180261	FXYD3
NCI H226	2/587	0.796151	0.992355	0	0	0.673818	0.153608	SLFN12;MDK
SR	1/325	0.806493	0.992355	0	0	0.610301	0.131251	RAC2
ACC3	1/325	0.806493	0.992355	0	0	0.610301	0.131251	OLFM1
SHSYSY+RA	1/351	0.830519	0.992355	0	0	0.564214	0.104777	MDK
K562	2/639	0.833487	0.992355	0	0	0.617147	0.112405	SOCS2;APOC1
JURKAT	1/374	0.849295	0.992355	0	0	0.5288	0.0863789	GTF3A
A204	2/694	0.866227	0.992355	0	0	0.566474	0.0813502	SOCS2;EGR1
A172	1/423	0.882702	0.992355	0	0	0.466226	0.0581697	NUPR1
LNCAP	1/429	0.886252	0.992355	0	0	0.459549	0.0554923	AIM1
ZR75 1	1/440	0.892486	0.992355	0	0	0.447781	0.0509326	OLFM1
RPMI 8226	1/452	0.898901	0.992355	0	0	0.435598	0.0464269	DHCR7
HT29	1/456	0.900954	0.992355	0	0	0.431679	0.0450245	GTF3A
RL7	1/521	0.929076	0.995474	0	0	0.376457	0.0276938	MTMR12
HEK 293T	1/529	0.931938	0.995474	0	0	0.3706	0.0261233	OR7E156P
HCT116	1/574	0.946028	0.995474	0	0	0.340702	0.0189031	CALHM2
GM97	1/753	0.978663	0.995474	0	0	0.2572	0.00554718	LOC100130331
HEK 293 T-rex	1/773	0.980775	0.995474	0	0	0.250275	0.00485836	LOC100130331
HL60	4/1914	0.989073	0.995474	0	0	0.392452	0.00431204	OLFM1;FXYD3;DNAJA4;RAC2
CCRT CEM	4/2130	0.995474	0.995474	0	0	0.348346	0.00158005	TMSB4Y;RAC2;ZNF385D;LOC100130331

### Sheet: SHAP
Term	Overlap	P-value	Adjusted P-value	Old P-value	Old Adjusted P-value	Odds Ratio	Combined Score	Genes
A361	6/205	0.000577433	0.0427301	0	0	6.31915	47.1214	OLFM1;SLC16A6;PLP1;L1CAM;RHOQ;CREB5
SKMEL5	7/354	0.00200897	0.0597402	0	0	4.2413	26.339	HDDC2;DCT;S100A1;OR7E156P;SLC16A6;PLP1;L1CAM
MALME 3M	7/366	0.0024219	0.0597402	0	0	4.09701	24.6771	DCT;S100A1;SLC16A6;CAPG;FXYD5;L1CAM;RHOQ
SF539	4/142	0.00564221	0.0929263	0	0	5.96679	30.8929	RCN3;MAP7D3;FXYD5;TMEM39B
SKMEL28	7/436	0.0062788	0.0929263	0	0	3.41622	17.3222	RCN3;APP;SLC17A9;SLC16A6;CAPG;ATP1A1;RHOQ
SNB19	4/183	0.0134645	0.166062	0	0	4.59055	19.7747	KIRREL;PRKAR2A;ATP1A1;DCBLD2
UACC257	4/196	0.0169115	0.178779	0	0	4.27691	17.4488	PRR4;DCT;FXYD3;CAPG
astrocytes	5/309	0.0195105	0.180472	0	0	3.39266	13.3562	ACTC1;RPS6KA2;OR7E156P;SOX11;SLC7A11
UACC62	4/232	0.0291583	0.223976	0	0	3.59503	12.7085	TMEM87A;S100A1;PLP1;CREB5
RXF393	3/135	0.030267	0.223976	0	0	4.63168	16.2002	SLC17A9;VDR;PAPSS2
HS578T	3/176	0.0583549	0.392569	0	0	3.52667	10.02	KIRREL;MFAP2;ACTG2
GM133	4/336	0.0880748	0.535835	0	0	2.45582	5.96659	RCN3;APP;MME;ITGA6
SKMEL2	3/216	0.0941331	0.535835	0	0	2.85857	6.75494	S100A1;PLP1;MAGEA3
SNB75	3/231	0.109415	0.578334	0	0	2.66848	5.9043	APP;RPS6KA2;ACTG2
LN18	4/383	0.125573	0.619496	0	0	2.14611	4.45288	GANAB;CALHM2;SLC7A11;FTL
MCF7	4/397	0.137877	0.630752	0	0	2.06817	4.09786	OLFM1;BCAS3;FXYD3;U2AF1
NCI H23	4/414	0.153446	0.630752	0	0	1.98069	3.71262	PRR4;MAP7D3;SHC1;PLTP
COLO205	4/421	0.160045	0.630752	0	0	1.94674	3.56702	TMEM87A;MTRR;CD9;ITGA6
A172	4/423	0.16195	0.630752	0	0	1.93725	3.5267	MBOAT7;CANX;ATP13A2;L1CAM
T3M4	3/290	0.177359	0.656229	0	0	2.11355	3.65554	FXYD3;QPCTL;ITGA6
SF295	2/173	0.214389	0.738249	0	0	2.35458	3.62596	MBOAT7;SOD3
OVCAR5	2/180	0.227247	0.738249	0	0	2.26118	3.35043	ITGA6;DCBLD2
PANC1	3/337	0.237885	0.738249	0	0	1.81178	2.60165	ITGB5;SHC1;NRIP3
LOX IMVI	2/192	0.249408	0.738249	0	0	2.11708	2.93991	MME;NRIP3
M14	2/192	0.249408	0.738249	0	0	2.11708	2.93991	RCN3;FXYD3
SAOS2	2/228	0.315994	0.832712	0	0	1.77659	2.04669	ITGB5;PRKAR2A
HOP92	2/228	0.315994	0.832712	0	0	1.77659	2.04669	CD151;FNDC3B
IOSE80	1/80	0.330885	0.832712	0	0	2.53433	2.80293	MBOAT7
SHSYSY-RA	4/584	0.334503	0.832712	0	0	1.38793	1.51993	SHC1;MDK;MFAP2;SOX11
UO31	1/82	0.337586	0.832712	0	0	2.47151	2.6839	DCBLD2
NCI H322M	2/253	0.361554	0.858598	0	0	1.59761	1.62532	FXYD5;SLC7A11
MDA MB435	4/621	0.376674	0.858598	0	0	1.3022	1.27144	COX7B;RPS6KA2;PLP1;MAGEA3
HSG	2/276	0.402478	0.858598	0	0	1.46179	1.3304	OLFM1;TSKU
U138	2/284	0.416433	0.858598	0	0	1.41974	1.24374	RPS6KA2;MFAP2
SF268	1/116	0.441855	0.858598	0	0	1.73781	1.4194	CD151
HOP62	1/118	0.447455	0.858598	0	0	1.70793	1.37349	QPCTL
A549	1/129	0.477275	0.858598	0	0	1.56029	1.15409	TSKU
ACC3	2/325	0.485237	0.858598	0	0	1.23694	0.894452	OLFM1;TSKU
HEK 293T	3/529	0.495344	0.858598	0	0	1.13916	0.800259	IQCB1;TGDS;OR7E156P
HCC2998	2/335	0.501261	0.858598	0	0	1.19918	0.828187	DSG2;SLC7A11
A498	1/142	0.510469	0.858598	0	0	1.4155	0.951821	MAP7D3
DU145	1/143	0.512934	0.858598	0	0	1.40546	0.938299	DSG2
U118	1/144	0.515387	0.858598	0	0	1.39556	0.925033	CALHM2
TK10	1/148	0.525076	0.858598	0	0	1.35731	0.874398	CREB5
SHSYSY+RA	2/351	0.526234	0.858598	0	0	1.14327	0.733987	MDK;SOX11
ALVA31	3/560	0.533723	0.858598	0	0	1.07403	0.674363	COX7B;AIM1;VDR
HELA	1/162	0.557504	0.859815	0	0	1.23841	0.723584	MTRR
NCI H226	3/587	0.565806	0.859815	0	0	1.02295	0.582573	VDR;MDK;PAPSS2
HT1080	2/380	0.569337	0.859815	0	0	1.05399	0.593694	IQCB1;MTRR
KM12	1/179	0.593946	0.86815	0	0	1.11917	0.58305	ITGA6
DLD1	1/183	0.602079	0.86815	0	0	1.09435	0.555236	VDR
NCI 460	1/187	0.610051	0.86815	0	0	1.0706	0.529103	PAPSS2
LNCAP	2/429	0.63565	0.887512	0	0	0.930698	0.421706	SLC24A2;AIM1
EKVX	1/219	0.668387	0.90727	0	0	0.911964	0.36742	DSG2
HCT15	1/226	0.679947	0.90727	0	0	0.883277	0.340716	TGDS
ACHN	1/237	0.697312	0.90727	0	0	0.841637	0.303429	KIRREL
SKOV3	1/238	0.698843	0.90727	0	0	0.838043	0.300295	HDDC2
GM97	3/753	0.731672	0.933513	0	0	0.789691	0.246717	NBPF10;LOC100130331;PAPSS2
SR	1/325	0.806493	0.968534	0	0	0.610301	0.131251	RAC2
U87	1/352	0.831381	0.968534	0	0	0.562577	0.103889	RHOQ
K562	2/639	0.833487	0.968534	0	0	0.617147	0.112405	HDDC2;VDR
RS11846	1/360	0.838127	0.968534	0	0	0.549816	0.0970897	CREB5
HEPG2	1/374	0.849295	0.968534	0	0	0.5288	0.0863789	SLC17A9
HL60	7/1914	0.854146	0.968534	0	0	0.710179	0.111962	IQCB1;SLC24A2;OLFM1;VDR;FXYD3;DNAJA4;RAC2
GM1600	1/407	0.872691	0.968534	0	0	0.484998	0.0660439	ITGB5
MOLT4	1/426	0.884491	0.968534	0	0	0.462864	0.0568134	TMEM39B
ZR75 1	1/440	0.892486	0.968534	0	0	0.447781	0.0509326	OLFM1
RPMI 8226	1/452	0.898901	0.968534	0	0	0.435598	0.0464269	GANAB
HEK 293 T-rex	2/773	0.903092	0.968534	0	0	0.50634	0.0516115	SLC24A2;LOC100130331
RL7	1/521	0.929076	0.972307	0	0	0.376457	0.0276938	IQCB1
HEK293	1/546	0.937644	0.972307	0	0	0.358725	0.0230964	HDDC2
HCT116	1/574	0.946028	0.972307	0	0	0.340702	0.0189031	CALHM2
A204	1/694	0.971001	0.984302	0	0	0.279957	0.0082385	NBPF10
CCRT CEM	5/2130	0.985398	0.985398	0	0	0.440248	0.006476	APP;VDR;PRKAR2A;RAC2;LOC100130331

### Sheet: IG
Term	Overlap	P-value	Adjusted P-value	Old P-value	Old Adjusted P-value	Odds Ratio	Combined Score	Genes
SKMEL5	10/354	1.12109e-05	0.000852028	0	0	6.31654	71.9998	GPR143;DUSP10;DCT;S100A1;OR7E156P;SLC16A6;PLP1;CAPN3;DHCR7;L1CAM
UACC257	7/196	5.7847e-05	0.00219819	0	0	7.84986	76.5967	PRR4;GPR143;DUSP10;DCT;FXYD3;CAPN3;CAPG
SKMEL28	9/436	0.000338006	0.00856283	0	0	4.51031	36.0484	RCN3;APP;DUSP10;SLC17A9;SLC16A6;LSAMP;APOD;CAPG;RHOQ
MALME 3M	8/366	0.000501793	0.00877699	0	0	4.74666	36.0619	DCT;S100A1;SLC16A6;APOD;CAPG;FXYD5;L1CAM;RHOQ
A361	6/205	0.000577433	0.00877699	0	0	6.31915	47.1214	OLFM1;SLC16A6;PLP1;L1CAM;RHOQ;CREB5
UACC62	6/232	0.00109855	0.013915	0	0	5.55658	37.8612	S100A1;LSAMP;PLP1;ANK3;MAGEA4;CREB5
SKMEL2	5/216	0.00460559	0.0500035	0	0	4.9112	26.4246	S100A1;PLP1;CAPN3;APOD;MAGEA3
HEPG2	6/374	0.0112429	0.106808	0	0	3.38784	15.2047	PDLIM1;SLC17A9;PLLP;APOC1;ATN1;NID1
M14	4/192	0.0157978	0.133403	0	0	4.36879	18.1213	RCN3;GPR143;FXYD3;VAMP5
astrocytes	5/309	0.0195105	0.148279	0	0	3.39266	13.3562	ACTC1;OR7E156P;ATN1;FBXL5;PTMS
RXF393	3/135	0.030267	0.209117	0	0	4.63168	16.2002	DUSP10;SLC17A9;VDR
SF539	3/142	0.0344004	0.217869	0	0	4.39687	14.8161	RCN3;FXYD5;TMEM39B
LN18	5/383	0.0432221	0.252683	0	0	2.71818	8.53891	CALHM2;TBXAS1;FBXL5;VAMP5;FTL
MCF7	5/397	0.0490712	0.266387	0	0	2.61923	7.89561	OLFM1;BCAS3;FXYD3;U2AF1;ANK3
HS578T	3/176	0.0583549	0.295665	0	0	3.52667	10.02	TWSG1;KIRREL;MFAP2
GM133	4/336	0.0880748	0.418355	0	0	2.45582	5.96659	RCN3;APP;MME;FBXL5
SN12C	3/221	0.0991227	0.443137	0	0	2.7923	6.45412	DAP;AXL;MAGEA4
ALVA31	5/560	0.149162	0.559225	0	0	1.83452	3.49057	OPRD1;AIM1;VDR;ATN1;PPARG
NCI H23	4/414	0.153446	0.559225	0	0	1.98069	3.71262	PRR4;PLTP;PTMS;GPR157
A498	2/142	0.158663	0.559225	0	0	2.88047	5.30286	PDLIM1;NID1
U118	2/144	0.162174	0.559225	0	0	2.83961	5.16549	DAP;CALHM2
LNCAP	4/429	0.167714	0.559225	0	0	1.90931	3.40907	AIM1;MAOA;LIFR;ANK3
TK10	2/148	0.169239	0.559225	0	0	2.76125	4.90521	DUSP10;CREB5
SNB19	2/183	0.232776	0.702009	0	0	2.22336	3.24095	KIRREL;DCBLD2
DLD1	2/183	0.232776	0.702009	0	0	2.22336	3.24095	TWSG1;VDR
NCI 460	2/187	0.240161	0.702009	0	0	2.17485	3.1023	LIN7A;ANK3
LOX IMVI	2/192	0.249408	0.702039	0	0	2.11708	2.93991	MME;NRIP3
JURKAT	3/374	0.287744	0.781019	0	0	1.628	2.02798	ZNF331;PCNT;ZNF266
EKVX	2/219	0.299405	0.784646	0	0	1.85112	2.23238	DSG2;MAGEA4
HOP92	2/228	0.315994	0.788209	0	0	1.77659	2.04669	CD151;DHCR7
SNB75	2/231	0.321506	0.788209	0	0	1.75305	1.98925	APP;MPZ
UO31	1/82	0.337586	0.788753	0	0	2.47151	2.6839	DCBLD2
huh-7	3/414	0.342485	0.788753	0	0	1.46655	1.57145	APOC1;DHCR7;NID1
A172	3/423	0.354804	0.793091	0	0	1.43446	1.48638	LIFR;NUPR1;L1CAM
MDA MB435	4/621	0.376674	0.817921	0	0	1.3022	1.27144	GPR143;PLP1;CAPN3;MAGEA3
SF268	1/116	0.441855	0.905912	0	0	1.73781	1.4194	CD151
GM2313	2/301	0.445538	0.905912	0	0	1.33786	1.08162	SLFN12;LIFR
RL7	3/521	0.485194	0.905912	0	0	1.15723	0.836913	ATP8A1;MTMR12;SYK
ACC3	2/325	0.485237	0.905912	0	0	1.23694	0.894452	OLFM1;PLLP
HCC2998	2/335	0.501261	0.905912	0	0	1.19918	0.828187	STAP2;DSG2
PANC1	2/337	0.504428	0.905912	0	0	1.1919	0.815652	ZNF331;NRIP3
DU145	1/143	0.512934	0.905912	0	0	1.40546	0.938299	DSG2
U87	2/352	0.527768	0.905912	0	0	1.13994	0.728536	NUPR1;RHOQ
HELA	1/162	0.557504	0.905912	0	0	1.23841	0.723584	CCT5
SHSYSY-RA	3/584	0.562307	0.905912	0	0	1.02839	0.592052	ATP8A1;MDK;MFAP2
NCI H226	3/587	0.565806	0.905912	0	0	1.02295	0.582573	SLFN12;VDR;MDK
HT1080	2/380	0.569337	0.905912	0	0	1.05399	0.593694	MAOA;GAGE1
SF295	1/173	0.581437	0.905912	0	0	1.15856	0.628234	SOD3
KM12	1/179	0.593946	0.905912	0	0	1.11917	0.58305	PPARG
OVCAR5	1/180	0.595995	0.905912	0	0	1.11286	0.575931	DCBLD2
MOLT4	2/426	0.631827	0.941546	0	0	0.937428	0.430411	TMEM39B;ZNF266
ZR75 1	2/440	0.649408	0.94843	0	0	0.906812	0.391466	OLFM1;ANK3
U20S	2/458	0.671038	0.94843	0	0	0.870211	0.347153	SLFN12;MAGEA4
HCT15	1/226	0.679947	0.94843	0	0	0.883277	0.340716	STAP2
ACHN	1/237	0.697312	0.94843	0	0	0.841637	0.303429	KIRREL
SKOV3	1/238	0.698843	0.94843	0	0	0.838043	0.300295	SLFN12
NCI H322M	1/253	0.720917	0.953264	0	0	0.787558	0.257713	FXYD5
HSG	1/276	0.751691	0.953264	0	0	0.720845	0.205751	OLFM1
HL60	8/1914	0.752342	0.953264	0	0	0.820932	0.233608	OLFM1;ATP8A1;VDR;FXYD3;DNAJA4;RAC2;ANK3;PCNT
U138	1/284	0.761587	0.953264	0	0	0.700182	0.190695	MFAP2
T3M4	1/290	0.768752	0.953264	0	0	0.685436	0.180261	FXYD3
SR	1/325	0.806493	0.953264	0	0	0.610301	0.131251	RAC2
SHSYSY+RA	1/351	0.830519	0.953264	0	0	0.564214	0.104777	MDK
K562	2/639	0.833487	0.953264	0	0	0.617147	0.112405	VDR;APOC1
RS11846	1/360	0.838127	0.953264	0	0	0.549816	0.0970897	CREB5
A204	2/694	0.866227	0.953264	0	0	0.566474	0.0813502	ATN1;PTMS
GM1600	1/407	0.872691	0.953264	0	0	0.484998	0.0660439	FBXL5
COLO205	1/421	0.881495	0.953264	0	0	0.468494	0.059094	PPARG
GM97	2/753	0.894764	0.953264	0	0	0.520367	0.0578621	ATN1;LOC100130331
RPMI 8226	1/452	0.898901	0.953264	0	0	0.435598	0.0464269	DHCR7
HT29	1/456	0.900954	0.953264	0	0	0.431679	0.0450245	PTMS
HEK 293 T-rex	2/773	0.903092	0.953264	0	0	0.50634	0.0516115	PMAIP1;LOC100130331
HEK 293T	1/529	0.931938	0.958642	0	0	0.3706	0.0261233	OR7E156P
HEK293	1/546	0.937644	0.958642	0	0	0.358725	0.0230964	PMAIP1
HCT116	1/574	0.946028	0.958642	0	0	0.340702	0.0189031	CALHM2
CCRT CEM	6/2130	0.962257	0.962257	0	0	0.534199	0.0205525	ZNF331;APP;VDR;TMSB4Y;RAC2;LOC100130331

### Sheet: LRP
Term	Overlap	P-value	Adjusted P-value	Old P-value	Old Adjusted P-value	Odds Ratio	Combined Score	Genes
SKMEL28	8/436	0.00154931	0.108451	0	0	3.95612	25.5959	RCN3;APP;SYNGR1;SLC17A9;RAB27A;CAPG;ATP1A1;RHOQ
astrocytes	6/309	0.00458739	0.118806	0	0	4.12829	22.2286	ACTC1;CSRP1;RPS6KA2;OR7E156P;SOX11;SLC7A11
SF539	4/142	0.00564221	0.118806	0	0	5.96679	30.8929	RCN3;MAP7D3;FXYD5;TMEM39B
SKMEL5	6/354	0.0087305	0.118806	0	0	3.58621	17.002	HDDC2;SYNGR1;TMED10;S100A1;OR7E156P;DERA
HELA	4/162	0.00891009	0.118806	0	0	5.20622	24.5763	MTRR;CSRP1;ZFR;CCT5
MALME 3M	6/366	0.0101834	0.118806	0	0	3.46454	15.8918	TMED10;S100A1;RAB27A;CAPG;FXYD5;RHOQ
SNB19	4/183	0.0134645	0.134645	0	0	4.59055	19.7747	KIRREL;PRKAR2A;ATP1A1;DCBLD2
A361	4/205	0.019594	0.171448	0	0	4.08354	16.0586	OLFM1;RAB27A;RHOQ;CREB5
NCI H322M	4/253	0.0382212	0.297276	0	0	3.28832	10.7343	TMED10;C14ORF1;FXYD5;SLC7A11
COLO205	5/421	0.0601407	0.420985	0	0	2.46508	6.92951	MTRR;PERP;GTF3A;CD9;ITGA6
UACC257	3/196	0.075287	0.479099	0	0	3.158	8.16802	FXYD3;RAB27A;CAPG
GM133	4/336	0.0880748	0.490648	0	0	2.45582	5.96659	RCN3;APP;MME;ITGA6
MDA MB435	6/621	0.0911203	0.490648	0	0	2.00156	4.79488	QDPR;ECM1;COX7B;RPS6KA2;RAB27A;MAGEA3
UACC62	3/232	0.110466	0.55233	0	0	2.65669	5.85281	TMED10;S100A1;CREB5
MCF7	4/397	0.137877	0.643426	0	0	2.06817	4.09786	OLFM1;C14ORF1;FXYD3;U2AF1
HS578T	2/176	0.219892	0.74736	0	0	2.31363	3.50427	KIRREL;MFAP2
KM12	2/179	0.225406	0.74736	0	0	2.27407	3.38802	RDH11;ITGA6
OVCAR5	2/180	0.227247	0.74736	0	0	2.26118	3.35043	ITGA6;DCBLD2
DLD1	2/183	0.232776	0.74736	0	0	2.22336	3.24095	C14ORF1;PERP
HCC2998	3/335	0.235232	0.74736	0	0	1.82288	2.63804	ZFR;DSG2;SLC7A11
PANC1	3/337	0.237885	0.74736	0	0	1.81178	2.60165	SHC1;PERP;NRIP3
LOX IMVI	2/192	0.249408	0.74736	0	0	2.11708	2.93991	MME;NRIP3
M14	2/192	0.249408	0.74736	0	0	2.11708	2.93991	RCN3;FXYD3
RS11846	3/360	0.268733	0.74736	0	0	1.69306	2.22474	RDH11;GTF3A;CREB5
SKMEL2	2/216	0.29386	0.74736	0	0	1.87736	2.29911	S100A1;MAGEA3
ALVA31	4/560	0.30728	0.74736	0	0	1.44964	1.71057	COX7B;AIM1;POLR2C;ZFR
HOP92	2/228	0.315994	0.74736	0	0	1.77659	2.04669	CD151;FNDC3B
SNB75	2/231	0.321506	0.74736	0	0	1.75305	1.98925	APP;RPS6KA2
ACHN	2/237	0.332499	0.74736	0	0	1.70777	1.88046	KIRREL;DERA
SHSYSY-RA	4/584	0.334503	0.74736	0	0	1.38793	1.51993	SHC1;MDK;MFAP2;SOX11
UO31	1/82	0.337586	0.74736	0	0	2.47151	2.6839	DCBLD2
NCI H23	3/414	0.342485	0.74736	0	0	1.46655	1.57145	MAP7D3;SHC1;ZFR
A172	3/423	0.354804	0.74736	0	0	1.43446	1.48638	ZFR;CANX;ATP13A2
LNCAP	3/429	0.363003	0.74736	0	0	1.41382	1.43269	SLC24A2;AIM1;RDH11
U138	2/284	0.416433	0.807446	0	0	1.41974	1.24374	RPS6KA2;MFAP2
U251	1/108	0.418887	0.807446	0	0	1.8685	1.62588	SOCS2
T3M4	2/290	0.426793	0.807446	0	0	1.38974	1.1833	FXYD3;ITGA6
SF268	1/116	0.441855	0.813943	0	0	1.73781	1.4194	CD151
RXF393	1/135	0.492863	0.83963	0	0	1.48997	1.05419	SLC17A9
A498	1/142	0.510469	0.83963	0	0	1.4155	0.951821	MAP7D3
DU145	1/143	0.512934	0.83963	0	0	1.40546	0.938299	DSG2
TK10	1/148	0.525076	0.83963	0	0	1.35731	0.874398	CREB5
SHSYSY+RA	2/351	0.526234	0.83963	0	0	1.14327	0.733987	MDK;SOX11
U87	2/352	0.527768	0.83963	0	0	1.13994	0.728536	RDH11;RHOQ
HT1080	2/380	0.569337	0.885636	0	0	1.05399	0.593694	IQCB1;MTRR
ZR75 1	2/440	0.649408	0.919348	0	0	0.906812	0.391466	OLFM1;SYNGR1
EKVX	1/219	0.668387	0.919348	0	0	0.911964	0.36742	DSG2
SN12C	1/221	0.671731	0.919348	0	0	0.903581	0.359532	ECM1
A204	3/694	0.679112	0.919348	0	0	0.859758	0.3327	SOCS2;PERP;NBPF10
SAOS2	1/228	0.683176	0.919348	0	0	0.875406	0.333532	PRKAR2A
SKOV3	1/238	0.698843	0.919348	0	0	0.838043	0.300295	HDDC2
IGROV1	1/255	0.723737	0.919348	0	0	0.781277	0.252608	SCAMP2
GM97	3/753	0.731672	0.919348	0	0	0.789691	0.246717	CSRP1;NBPF10;LOC100130331
RL7	2/521	0.738414	0.919348	0	0	0.762101	0.231108	IQCB1;ZFR
HEK 293T	2/529	0.746082	0.919348	0	0	0.750223	0.219755	IQCB1;OR7E156P
HEK 293 T-rex	3/773	0.747905	0.919348	0	0	0.768376	0.223198	SLC24A2;UBB;LOC100130331
HSG	1/276	0.751691	0.919348	0	0	0.720845	0.205751	OLFM1
HEK293	2/546	0.761745	0.919348	0	0	0.72614	0.197614	HDDC2;ZFR
GM2313	1/301	0.781338	0.927012	0	0	0.659933	0.162836	SOCS2
ACC3	1/325	0.806493	0.936324	0	0	0.610301	0.131251	OLFM1
K562	2/639	0.833487	0.936324	0	0	0.617147	0.112405	SOCS2;HDDC2
JURKAT	1/374	0.849295	0.936324	0	0	0.5288	0.0863789	GTF3A
HEPG2	1/374	0.849295	0.936324	0	0	0.5288	0.0863789	SLC17A9
LN18	1/383	0.856068	0.936324	0	0	0.516103	0.0802054	SLC7A11
MOLT4	1/426	0.884491	0.941295	0	0	0.462864	0.0568134	TMEM39B
RPMI 8226	1/452	0.898901	0.941295	0	0	0.435598	0.0464269	SCAMP2
HT29	1/456	0.900954	0.941295	0	0	0.431679	0.0450245	GTF3A
CCRT CEM	7/2130	0.918458	0.945471	0	0	0.630266	0.0536101	APP;UBB;C14ORF1;PRKAR2A;POLR2C;TMSB4Y;LOC100130331
NCI H226	1/587	0.949532	0.963293	0	0	0.33292	0.0172407	MDK
HL60	5/1914	0.968195	0.968195	0	0	0.496016	0.0160321	IQCB1;SLC24A2;OLFM1;FXYD3;DNAJA4

### Sheet: LIMMA
Term	Overlap	P-value	Adjusted P-value	Old P-value	Old Adjusted P-value	Odds Ratio	Combined Score	Genes
astrocytes	7/309	0.000922078	0.0559303	0	0	4.8845	34.1372	ACTC1;RPS6KA2;OR7E156P;FLNA;SOX11;SLC7A11;PTMS
SKMEL28	8/436	0.00154931	0.0559303	0	0	3.95612	25.5959	RCN3;APP;SLC17A9;TNC;SLC16A6;CAPG;ATP1A1;RHOQ
SNB19	5/183	0.00226744	0.0559303	0	0	5.83146	35.5084	NOTCH2;KIRREL;FLNA;ATP1A1;DCBLD2
A361	5/205	0.0036925	0.0683112	0	0	5.18421	29.0391	OLFM1;SLC16A6;L1CAM;RHOQ;CREB5
MALME 3M	6/366	0.0101834	0.150714	0	0	3.46454	15.8918	S100A1;SLC16A6;CAPG;FXYD5;L1CAM;RHOQ
SNB75	4/231	0.0287625	0.318204	0	0	3.61105	12.8145	APP;RPS6KA2;TNC;FLNA
SKMEL5	5/354	0.0325134	0.318204	0	0	2.94842	10.1016	HDDC2;S100A1;OR7E156P;SLC16A6;L1CAM
SF539	3/142	0.0344004	0.318204	0	0	4.39687	14.8161	RCN3;FXYD5;TMEM39B
GM133	4/336	0.0880748	0.696585	0	0	2.45582	5.96659	RCN3;APP;TPST1;ITGA6
SKMEL2	3/216	0.0941331	0.696585	0	0	2.85857	6.75494	NOTCH2;S100A1;MAGEA3
TK10	2/148	0.169239	0.723109	0	0	2.76125	4.90521	NOTCH2;CREB5
T3M4	3/290	0.177359	0.723109	0	0	2.11355	3.65554	B4GALT1;FXYD3;ITGA6
MDA MB435	5/621	0.199785	0.723109	0	0	1.64764	2.65355	QDPR;ECM1;COX7B;RPS6KA2;MAGEA3
SF295	2/173	0.214389	0.723109	0	0	2.35458	3.62596	PAX5;SOD3
HS578T	2/176	0.219892	0.723109	0	0	2.31363	3.50427	KIRREL;MFAP2
KM12	2/179	0.225406	0.723109	0	0	2.27407	3.38802	PPARG;ITGA6
OVCAR5	2/180	0.227247	0.723109	0	0	2.26118	3.35043	ITGA6;DCBLD2
PANC1	3/337	0.237885	0.723109	0	0	1.81178	2.60165	SHC1;NRIP3;TIMM50
M14	2/192	0.249408	0.723109	0	0	2.11708	2.93991	RCN3;FXYD3
UACC257	2/196	0.256816	0.723109	0	0	2.07301	2.81804	FXYD3;CAPG
A204	5/694	0.266835	0.723109	0	0	1.4675	1.93875	TNC;NBPF10;PAX5;PTMS;DDR2
RS11846	3/360	0.268733	0.723109	0	0	1.69306	2.22474	GTF3A;PAX5;CREB5
EKVX	2/219	0.299405	0.723109	0	0	1.85112	2.23238	ELOVL1;DSG2
LN18	3/383	0.300026	0.723109	0	0	1.58871	1.91263	CALHM2;SLC7A11;FTL
SN12C	2/221	0.303097	0.723109	0	0	1.83403	2.18929	ECM1;AXL
ALVA31	4/560	0.30728	0.723109	0	0	1.44964	1.71057	COX7B;AIM1;B4GALT1;PPARG
HOP92	2/228	0.315994	0.723109	0	0	1.77659	2.04669	CD151;FNDC3B
MCF7	3/397	0.319188	0.723109	0	0	1.53116	1.74855	OLFM1;BCAS3;FXYD3
UACC62	2/232	0.323342	0.723109	0	0	1.74534	1.97057	S100A1;CREB5
IOSE80	1/80	0.330885	0.723109	0	0	2.53433	2.80293	B4GALT1
ACHN	2/237	0.332499	0.723109	0	0	1.70777	1.88046	KIRREL;ABCC9
SKOV3	2/238	0.334326	0.723109	0	0	1.70045	1.86308	SLFN12;HDDC2
SHSYSY-RA	4/584	0.334503	0.723109	0	0	1.38793	1.51993	SHC1;MDK;MFAP2;SOX11
UO31	1/82	0.337586	0.723109	0	0	2.47151	2.6839	DCBLD2
NCI H23	3/414	0.342485	0.723109	0	0	1.46655	1.57145	SHC1;PLTP;PTMS
COLO205	3/421	0.352068	0.723109	0	0	1.44147	1.5048	GTF3A;PPARG;ITGA6
NCI H322M	2/253	0.361554	0.723109	0	0	1.59761	1.62532	FXYD5;SLC7A11
CAKI1	1/93	0.373273	0.726899	0	0	2.17479	2.14314	ABCC9
HT29	3/456	0.399676	0.758359	0	0	1.32771	1.21765	GTF3A;PTMS;MMP20
U138	2/284	0.416433	0.770401	0	0	1.41974	1.24374	RPS6KA2;MFAP2
SF268	1/116	0.441855	0.784996	0	0	1.73781	1.4194	CD151
GM2313	2/301	0.445538	0.784996	0	0	1.33786	1.08162	SLFN12;TPST1
ACC3	2/325	0.485237	0.794554	0	0	1.23694	0.894452	OLFM1;B4GALT1
RXF393	1/135	0.492863	0.794554	0	0	1.48997	1.05419	SLC17A9
HCC2998	2/335	0.501261	0.794554	0	0	1.19918	0.828187	DSG2;SLC7A11
A498	1/142	0.510469	0.794554	0	0	1.4155	0.951821	NID1
DU145	1/143	0.512934	0.794554	0	0	1.40546	0.938299	DSG2
U118	1/144	0.515387	0.794554	0	0	1.39556	0.925033	CALHM2
SHSYSY+RA	2/351	0.526234	0.794721	0	0	1.14327	0.733987	MDK;SOX11
HELA	1/162	0.557504	0.797851	0	0	1.23841	0.723584	CCT5
JURKAT	2/374	0.560652	0.797851	0	0	1.07132	0.619924	GTF3A;PCNT
HEPG2	2/374	0.560652	0.797851	0	0	1.07132	0.619924	SLC17A9;NID1
DLD1	1/183	0.602079	0.840639	0	0	1.09435	0.555236	B4GALT1
LOX IMVI	1/192	0.619794	0.849348	0	0	1.04231	0.498607	NRIP3
LNCAP	2/429	0.63565	0.855238	0	0	0.930698	0.421706	SLC24A2;AIM1
U20S	2/458	0.671038	0.886729	0	0	0.870211	0.347153	SLFN12;ELOVL1
GM97	3/753	0.731672	0.927888	0	0	0.789691	0.246717	NBPF10;LOC100130331;MMP20
HEK 293 T-rex	3/773	0.747905	0.927888	0	0	0.768376	0.223198	SLC24A2;B4GALT1;LOC100130331
HSG	1/276	0.751691	0.927888	0	0	0.720845	0.205751	OLFM1
HL60	8/1914	0.752342	0.927888	0	0	0.820932	0.233608	SLC24A2;OLFM1;B4GALT1;FXYD3;DNAJA4;RAC2;ABCC9;PCNT
NCI H226	2/587	0.796151	0.962589	0	0	0.673818	0.153608	SLFN12;MDK
SR	1/325	0.806493	0.962589	0	0	0.610301	0.131251	RAC2
U87	1/352	0.831381	0.971235	0	0	0.562577	0.103889	RHOQ
GM1600	1/407	0.872691	0.971235	0	0	0.484998	0.0660439	GNG11
huh-7	1/414	0.877171	0.971235	0	0	0.476606	0.0624608	NID1
A172	1/423	0.882702	0.971235	0	0	0.466226	0.0581697	L1CAM
MOLT4	1/426	0.884491	0.971235	0	0	0.462864	0.0568134	TMEM39B
ZR75 1	1/440	0.892486	0.971235	0	0	0.447781	0.0509326	OLFM1
RL7	1/521	0.929076	0.972307	0	0	0.376457	0.0276938	PAX5
HEK 293T	1/529	0.931938	0.972307	0	0	0.3706	0.0261233	OR7E156P
HEK293	1/546	0.937644	0.972307	0	0	0.358725	0.0230964	HDDC2
HCT116	1/574	0.946028	0.972307	0	0	0.340702	0.0189031	CALHM2
K562	1/639	0.961431	0.974601	0	0	0.304962	0.0119949	HDDC2
CCRT CEM	3/2130	0.998947	0.998947	0	0	0.25843	0.000272341	APP;RAC2;LOC100130331

### Sheet: SAM
Term	Overlap	P-value	Adjusted P-value	Old P-value	Old Adjusted P-value	Odds Ratio	Combined Score	Genes
astrocytes	8/309	0.000161107	0.0105382	0	0	5.662	49.4487	ACTC1;CSRP1;OR7E156P;FLNA;SOX11;SLC7A11;FBXL5;PTMS
SKMEL5	8/354	0.000402541	0.0105382	0	0	4.9143	38.4186	HDDC2;DCT;S100A1;OR7E156P;SLC16A6;PLP1;CAPN3;L1CAM
MALME 3M	8/366	0.000501793	0.0105382	0	0	4.74666	36.0619	DCT;S100A1;SLC16A6;MKRN2;CAPG;FXYD5;L1CAM;RHOQ
A361	6/205	0.000577433	0.0105382	0	0	6.31915	47.1214	OLFM1;SLC16A6;PLP1;L1CAM;RHOQ;CREB5
SNB19	5/183	0.00226744	0.0331047	0	0	5.83146	35.5084	KIRREL;PGK1;FLNA;ATP1A1;DCBLD2
SKMEL28	7/436	0.0062788	0.0763921	0	0	3.41622	17.3222	RCN3;APP;SLC17A9;SLC16A6;CAPG;ATP1A1;RHOQ
UACC257	4/196	0.0169115	0.176363	0	0	4.27691	17.4488	DCT;FXYD3;CAPN3;CAPG
SKMEL2	4/216	0.023212	0.21181	0	0	3.8695	14.5612	S100A1;PLP1;CAPN3;MAGEA3
MDA MB435	6/621	0.0911203	0.717382	0	0	2.00156	4.79488	QDPR;COX7B;ECM1;PLP1;CAPN3;MAGEA3
RS11846	4/360	0.106457	0.717382	0	0	2.28745	5.12393	GTF3A;MKRN2;PAX5;CREB5
UACC62	3/232	0.110466	0.717382	0	0	2.65669	5.85281	S100A1;PLP1;CREB5
HEPG2	4/374	0.117926	0.717382	0	0	2.19932	4.7015	ACTA1;SLC17A9;APOC1;NID1
SF539	2/142	0.158663	0.890953	0	0	2.88047	5.30286	RCN3;FXYD5
HELA	2/162	0.194344	0.940621	0	0	2.51786	4.12456	CSRP1;CCT5
SF295	2/173	0.214389	0.940621	0	0	2.35458	3.62596	PAX5;SOD3
HS578T	2/176	0.219892	0.940621	0	0	2.31363	3.50427	KIRREL;MFAP2
GM133	3/336	0.236558	0.940621	0	0	1.81731	2.61977	RCN3;APP;FBXL5
M14	2/192	0.249408	0.940621	0	0	2.11708	2.93991	RCN3;FXYD3
EKVX	2/219	0.299405	0.940621	0	0	1.85112	2.23238	ELOVL1;DSG2
LN18	3/383	0.300026	0.940621	0	0	1.58871	1.91263	SLC7A11;FBXL5;FTL
SN12C	2/221	0.303097	0.940621	0	0	1.83403	2.18929	ECM1;AXL
ALVA31	4/560	0.30728	0.940621	0	0	1.44964	1.71057	COX7B;AIM1;B4GALT1;PPARG
MCF7	3/397	0.319188	0.940621	0	0	1.53116	1.74855	OLFM1;BCAS3;FXYD3
SNB75	2/231	0.321506	0.940621	0	0	1.75305	1.98925	APP;FLNA
IOSE80	29221	0.330885	0.940621	0	0	2.53433	2.80293	B4GALT1
UO31	29952	0.337586	0.940621	0	0	2.47151	2.6839	DCBLD2
NCI H322M	2/253	0.361554	0.940621	0	0	1.59761	1.62532	FXYD5;SLC7A11
HT29	3/456	0.399676	0.940621	0	0	1.32771	1.21765	GTF3A;MKRN2;PTMS
U251	1/108	0.418887	0.940621	0	0	1.8685	1.62588	SMS
T3M4	2/290	0.426793	0.940621	0	0	1.38974	1.1833	B4GALT1;FXYD3
SF268	1/116	0.441855	0.940621	0	0	1.73781	1.4194	CD151
ACC3	2/325	0.485237	0.940621	0	0	1.23694	0.894452	OLFM1;B4GALT1
RXF393	1/135	0.492863	0.940621	0	0	1.48997	1.05419	SLC17A9
HEK 293T	3/529	0.495344	0.940621	0	0	1.13916	0.800259	IQCB1;OR7E156P;MKRN2
HCC2998	2/335	0.501261	0.940621	0	0	1.19918	0.828187	DSG2;SLC7A11
A498	1/142	0.510469	0.940621	0	0	1.4155	0.951821	NID1
DU145	1/143	0.512934	0.940621	0	0	1.40546	0.938299	DSG2
TK10	1/148	0.525076	0.940621	0	0	1.35731	0.874398	CREB5
SHSYSY+RA	2/351	0.526234	0.940621	0	0	1.14327	0.733987	MDK;SOX11
SHSYSY-RA	3/584	0.562307	0.940621	0	0	1.02839	0.592052	MDK;MFAP2;SOX11
KM12	1/179	0.593946	0.940621	0	0	1.11917	0.58305	PPARG
OVCAR5	1/180	0.595995	0.940621	0	0	1.11286	0.575931	DCBLD2
DLD1	1/183	0.602079	0.940621	0	0	1.09435	0.555236	B4GALT1
huh-7	2/414	0.616225	0.940621	0	0	0.965326	0.467356	APOC1;NID1
NCI H23	2/414	0.616225	0.940621	0	0	0.965326	0.467356	PLTP;PTMS
LOX IMVI	1/192	0.619794	0.940621	0	0	1.04231	0.498607	PGK1
COLO205	2/421	0.625386	0.940621	0	0	0.948858	0.445381	GTF3A;PPARG
LNCAP	2/429	0.63565	0.940621	0	0	0.930698	0.421706	SLC24A2;AIM1
A204	3/694	0.679112	0.940621	0	0	0.859758	0.3327	NBPF10;PAX5;PTMS
HOP92	1/228	0.683176	0.940621	0	0	0.875406	0.333532	CD151
ACHN	1/237	0.697312	0.940621	0	0	0.841637	0.303429	KIRREL
SKOV3	1/238	0.698843	0.940621	0	0	0.838043	0.300295	HDDC2
OVCAR8	1/242	0.704893	0.940621	0	0	0.823966	0.288148	MKRN2
GM2493	1/253	0.720917	0.940621	0	0	0.787558	0.257713	PGK1
GM97	3/753	0.731672	0.940621	0	0	0.789691	0.246717	CSRP1;NBPF10;LOC100130331
RL7	2/521	0.738414	0.940621	0	0	0.762101	0.231108	IQCB1;PAX5
HEK 293 T-rex	3/773	0.747905	0.940621	0	0	0.768376	0.223198	SLC24A2;B4GALT1;LOC100130331
HSG	1/276	0.751691	0.940621	0	0	0.720845	0.205751	OLFM1
U138	1/284	0.761587	0.940621	0	0	0.700182	0.190695	MFAP2
SR	1/325	0.806493	0.940621	0	0	0.610301	0.131251	RAC2
PANC1	1/337	0.817974	0.940621	0	0	0.588143	0.118172	TIMM50
U87	1/352	0.831381	0.940621	0	0	0.562577	0.103889	RHOQ
K562	2/639	0.833487	0.940621	0	0	0.617147	0.112405	HDDC2;APOC1
JURKAT	1/374	0.849295	0.940621	0	0	0.5288	0.0863789	GTF3A
HT1080	1/380	0.853844	0.940621	0	0	0.520269	0.0822058	IQCB1
HL60	5296	0.854146	0.940621	0	0	0.710179	0.111962	IQCB1;SLC24A2;OLFM1;B4GALT1;FXYD3;DNAJA4;RAC2
GM1600	1/407	0.872691	0.940621	0	0	0.484998	0.0660439	FBXL5
A172	1/423	0.882702	0.940621	0	0	0.466226	0.0581697	L1CAM
ZR75 1	1/440	0.892486	0.940621	0	0	0.447781	0.0509326	OLFM1
U20S	1/458	0.901965	0.940621	0	0	0.429746	0.0443409	ELOVL1
HEK293	1/546	0.937644	0.96272	0	0	0.358725	0.0230964	HDDC2
NCI H226	1/587	0.949532	0.96272	0	0	0.33292	0.0172407	MDK
CCRT CEM	84098	0.995474	0.995474	0	0	0.348346	0.00158005	APP;TMSB4Y;RAC2;LOC100130331

### Sheet: t-test
Term	Overlap	P-value	Adjusted P-value	Old P-value	Old Adjusted P-value	Odds Ratio	Combined Score	Genes
astrocytes	8/309	0.000161107	0.0117608	0	0	5.662	49.4487	ACTC1;CSRP1;OR7E156P;FLNA;SOX11;SLC7A11;FBXL5;PTMS
SKMEL5	8/354	0.000402541	0.0146928	0	0	4.9143	38.4186	HDDC2;DCT;S100A1;OR7E156P;SLC16A6;PLP1;CAPN3;L1CAM
SNB19	5/183	0.00226744	0.0441997	0	0	5.83146	35.5084	KIRREL;PGK1;FLNA;ATP1A1;DCBLD2
MALME 3M	7/366	0.0024219	0.0441997	0	0	4.09701	24.6771	DCT;S100A1;SLC16A6;MKRN2;CAPG;FXYD5;L1CAM
A361	5/205	0.0036925	0.0539105	0	0	5.18421	29.0391	OLFM1;SLC16A6;PLP1;L1CAM;CREB5
UACC257	4/196	0.0169115	0.205757	0	0	4.27691	17.4488	DCT;FXYD3;CAPN3;CAPG
SKMEL28	6/436	0.0222268	0.21181	0	0	2.89015	11.0012	RCN3;APP;SLC17A9;SLC16A6;CAPG;ATP1A1
SKMEL2	4/216	0.023212	0.21181	0	0	3.8695	14.5612	S100A1;PLP1;CAPN3;MAGEA3
HS578T	3/176	0.0583549	0.473323	0	0	3.52667	10.02	KIRREL;MFAP2;ACTG2
MDA MB435	6/621	0.0911203	0.614899	0	0	2.00156	4.79488	QDPR;COX7B;ECM1;PLP1;CAPN3;MAGEA3
RS11846	4/360	0.106457	0.614899	0	0	2.28745	5.12393	GTF3A;MKRN2;PAX5;CREB5
SNB75	3/231	0.109415	0.614899	0	0	2.66848	5.9043	APP;FLNA;ACTG2
UACC62	3/232	0.110466	0.614899	0	0	2.65669	5.85281	S100A1;PLP1;CREB5
HEPG2	4/374	0.117926	0.614899	0	0	2.19932	4.7015	ACTA1;SLC17A9;APOC1;NID1
SF539	2/142	0.158663	0.772159	0	0	2.88047	5.30286	RCN3;FXYD5
HELA	2/162	0.194344	0.886696	0	0	2.51786	4.12456	CSRP1;CCT5
SF295	2/173	0.214389	0.920611	0	0	2.35458	3.62596	PAX5;SOD3
GM133	3/336	0.236558	0.940621	0	0	1.81731	2.61977	RCN3;APP;FBXL5
M14	2/192	0.249408	0.940621	0	0	2.11708	2.93991	RCN3;FXYD3
EKVX	2/219	0.299405	0.940621	0	0	1.85112	2.23238	ELOVL1;DSG2
LN18	3/383	0.300026	0.940621	0	0	1.58871	1.91263	SLC7A11;FBXL5;FTL
SN12C	2/221	0.303097	0.940621	0	0	1.83403	2.18929	ECM1;AXL
ALVA31	4/560	0.30728	0.940621	0	0	1.44964	1.71057	COX7B;AIM1;B4GALT1;PPARG
MCF7	3/397	0.319188	0.940621	0	0	1.53116	1.74855	OLFM1;BCAS3;FXYD3
IOSE80	1/80	0.330885	0.940621	0	0	2.53433	2.80293	B4GALT1
UO31	1/82	0.337586	0.940621	0	0	2.47151	2.6839	DCBLD2
NCI H322M	2/253	0.361554	0.940621	0	0	1.59761	1.62532	FXYD5;SLC7A11
HT29	3/456	0.399676	0.940621	0	0	1.32771	1.21765	GTF3A;MKRN2;PTMS
U251	1/108	0.418887	0.940621	0	0	1.8685	1.62588	SMS
T3M4	2/290	0.426793	0.940621	0	0	1.38974	1.1833	B4GALT1;FXYD3
SF268	1/116	0.441855	0.940621	0	0	1.73781	1.4194	CD151
ACC3	2/325	0.485237	0.940621	0	0	1.23694	0.894452	OLFM1;B4GALT1
RXF393	1/135	0.492863	0.940621	0	0	1.48997	1.05419	SLC17A9
HEK 293T	3/529	0.495344	0.940621	0	0	1.13916	0.800259	IQCB1;OR7E156P;MKRN2
HCC2998	2/335	0.501261	0.940621	0	0	1.19918	0.828187	DSG2;SLC7A11
A498	1/142	0.510469	0.940621	0	0	1.4155	0.951821	NID1
DU145	1/143	0.512934	0.940621	0	0	1.40546	0.938299	DSG2
TK10	1/148	0.525076	0.940621	0	0	1.35731	0.874398	CREB5
SHSYSY+RA	2/351	0.526234	0.940621	0	0	1.14327	0.733987	MDK;SOX11
SHSYSY-RA	3/584	0.562307	0.940621	0	0	1.02839	0.592052	MDK;MFAP2;SOX11
KM12	1/179	0.593946	0.940621	0	0	1.11917	0.58305	PPARG
OVCAR5	1/180	0.595995	0.940621	0	0	1.11286	0.575931	DCBLD2
DLD1	1/183	0.602079	0.940621	0	0	1.09435	0.555236	B4GALT1
huh-7	2/414	0.616225	0.940621	0	0	0.965326	0.467356	APOC1;NID1
NCI H23	2/414	0.616225	0.940621	0	0	0.965326	0.467356	PLTP;PTMS
LOX IMVI	1/192	0.619794	0.940621	0	0	1.04231	0.498607	PGK1
COLO205	2/421	0.625386	0.940621	0	0	0.948858	0.445381	GTF3A;PPARG
LNCAP	2/429	0.63565	0.940621	0	0	0.930698	0.421706	SLC24A2;AIM1
A204	3/694	0.679112	0.940621	0	0	0.859758	0.3327	NBPF10;PAX5;PTMS
HOP92	1/228	0.683176	0.940621	0	0	0.875406	0.333532	CD151
ACHN	1/237	0.697312	0.940621	0	0	0.841637	0.303429	KIRREL
SKOV3	1/238	0.698843	0.940621	0	0	0.838043	0.300295	HDDC2
OVCAR8	1/242	0.704893	0.940621	0	0	0.823966	0.288148	MKRN2
GM2493	1/253	0.720917	0.940621	0	0	0.787558	0.257713	PGK1
GM97	3/753	0.731672	0.940621	0	0	0.789691	0.246717	CSRP1;NBPF10;LOC100130331
RL7	2/521	0.738414	0.940621	0	0	0.762101	0.231108	IQCB1;PAX5
HEK 293 T-rex	3/773	0.747905	0.940621	0	0	0.768376	0.223198	SLC24A2;B4GALT1;LOC100130331
HSG	1/276	0.751691	0.940621	0	0	0.720845	0.205751	OLFM1
U138	1/284	0.761587	0.940621	0	0	0.700182	0.190695	MFAP2
SR	1/325	0.806493	0.940621	0	0	0.610301	0.131251	RAC2
PANC1	1/337	0.817974	0.940621	0	0	0.588143	0.118172	TIMM50
U87	1/352	0.831381	0.940621	0	0	0.562577	0.103889	FTH1
K562	2/639	0.833487	0.940621	0	0	0.617147	0.112405	HDDC2;APOC1
JURKAT	1/374	0.849295	0.940621	0	0	0.5288	0.0863789	GTF3A
HT1080	1/380	0.853844	0.940621	0	0	0.520269	0.0822058	IQCB1
HL60	7/1914	0.854146	0.940621	0	0	0.710179	0.111962	IQCB1;SLC24A2;OLFM1;B4GALT1;FXYD3;DNAJA4;RAC2
GM1600	1/407	0.872691	0.940621	0	0	0.484998	0.0660439	FBXL5
A172	1/423	0.882702	0.940621	0	0	0.466226	0.0581697	L1CAM
ZR75 1	1/440	0.892486	0.940621	0	0	0.447781	0.0509326	OLFM1
U20S	1/458	0.901965	0.940621	0	0	0.429746	0.0443409	ELOVL1
HEK293	1/546	0.937644	0.96272	0	0	0.358725	0.0230964	HDDC2
NCI H226	1/587	0.949532	0.96272	0	0	0.33292	0.0172407	MDK
CCRT CEM	4/2130	0.995474	0.995474	0	0	0.348346	0.00158005	APP;TMSB4Y;RAC2;LOC100130331
