## Supplementary material for "De novo single-cell biological analysis of drug resistance in human melanoma through a novel deep learning-powered approach": Table2_B.txt

Term	Overlap	P-value	Adjusted P-value	Old P-value	Old Adjusted P-value	Odds Ratio	Combined Score	Genes
Rosiglitazone	3/17	7.837829876798801E-5	0.005716487779502692	0	0	43.930780559646536	415.3199946350019	MAOA;TBXAS1;PPARG
Troglitazone	3/18	9.371291441807692E-5	0.005716487779502692	0	0	41.0	380.2862565875762	MAOA;TBXAS1;PPARG
Methylthioninium Chloride	2/6	3.664321680484968E-4	0.014901574833972203	0	0	101.51020408163265	803.1179907171842	APP;MAOA
Fentanyl	2/9	8.70867194754317E-4	0.021249159552005334	0	0	57.99708454810496	408.64867956136595	OPRD1;MAOA
Pioglitazone	2/9	8.70867194754317E-4	0.021249159552005334	0	0	57.99708454810496	408.64867956136595	MAOA;PPARG
Saquinavir	2/13	0.0018624280503563755	0.0378693703572463	0	0	36.89981447124304	231.94759321375395	OPRD1;TBXAS1
Quercetin	4/119	0.0030107863925517417	0.05247370569875892	0	0	7.168478260869565	41.61698745750336	APP;SYK;MAOA;AXL
Tamoxifen	3/62	0.0037044719565665243	0.05418338595587602	0	0	10.400663987419186	58.22514848728369	OPRD1;TBXAS1;DHCR7
Zafirlukast	2/19	0.004004045638803338	0.05418338595587602	0	0	23.869147659063625	131.7684366549516	TBXAS1;PPARG
Tacrine	2/21	0.00488538725831669	0.05418338595587602	0	0	21.354457572502685	113.63788950907963	APP;MAOA
Nelfinavir	2/21	0.00488538725831669	0.05418338595587602	0	0	21.354457572502685	113.63788950907963	OPRD1;TBXAS1
Montelukast	2/22	0.005356496957732583	0.054457719070281255	0	0	20.285714285714285	106.08302856731788	OPRD1;TBXAS1
Oxiconazole	2/24	0.006358547360763446	0.05967252138562619	0	0	18.43970315398887	93.26719485343038	OPRD1;TBXAS1
Mezlocillin	2/26	0.0074389947886241	0.06482552601515286	0	0	16.901360544217688	82.83389842043363	TBXAS1;PPARG
Ketoconazole	2/40	0.017063182912830144	0.095465153554755	0	0	10.66702470461869	43.42366746060685	OPRD1;TBXAS1
Diethylstilbestrol	2/44	0.020429483861515323	0.095465153554755	0	0	9.649173955296405	37.54277574025534	OPRD1;TBXAS1
Pirlindole	1/5	0.024753528718293626	0.095465153554755	0	0	50.24242424242424	185.83603697375267	MAOA
Alfentanil	1/5	0.024753528718293626	0.095465153554755	0	0	50.24242424242424	185.83603697375267	OPRD1
Stearic Acid	1/5	0.024753528718293626	0.095465153554755	0	0	50.24242424242424	185.83603697375267	PPARG
Dodecanoic Acid	1/5	0.024753528718293626	0.095465153554755	0	0	50.24242424242424	185.83603697375267	PPARG
Indinavir	1/5	0.024753528718293626	0.095465153554755	0	0	50.24242424242424	185.83603697375267	TBXAS1
Sufentanil	1/5	0.024753528718293626	0.095465153554755	0	0	50.24242424242424	185.83603697375267	OPRD1
Ketobemidone	1/5	0.024753528718293626	0.095465153554755	0	0	50.24242424242424	185.83603697375267	OPRD1
Buprenorphine	1/5	0.024753528718293626	0.095465153554755	0	0	50.24242424242424	185.83603697375267	OPRD1
Levallorphan	1/5	0.024753528718293626	0.095465153554755	0	0	50.24242424242424	185.83603697375267	OPRD1
Chlorambucil	1/5	0.024753528718293626	0.095465153554755	0	0	50.24242424242424	185.83603697375267	OPRD1
Clodronic Acid	1/5	0.024753528718293626	0.095465153554755	0	0	50.24242424242424	185.83603697375267	SLC17A9
Colecalciferol	1/5	0.024753528718293626	0.095465153554755	0	0	50.24242424242424	185.83603697375267	VDR
Nabumetone	1/5	0.024753528718293626	0.095465153554755	0	0	50.24242424242424	185.83603697375267	MAOA
Proparacaine	1/6	0.029630963394411815	0.095465153554755	0	0	40.19191919191919	141.432767389918	MAOA
Gamolenic Acid	1/6	0.029630963394411815	0.095465153554755	0	0	40.19191919191919	141.432767389918	PPARG
Leflunomide	1/6	0.029630963394411815	0.095465153554755	0	0	40.19191919191919	141.432767389918	MAOA
Telmisartan	1/6	0.029630963394411815	0.095465153554755	0	0	40.19191919191919	141.432767389918	PPARG
Tramadol	1/6	0.029630963394411815	0.095465153554755	0	0	40.19191919191919	141.432767389918	OPRD1
Mesalazine	1/6	0.029630963394411815	0.095465153554755	0	0	40.19191919191919	141.432767389918	PPARG
Nicotinic Acid	1/6	0.029630963394411815	0.095465153554755	0	0	40.19191919191919	141.432767389918	APP
Nalfurafine	1/7	0.03448424920041465	0.095465153554755	0	0	33.49158249158249	112.77461836050252	OPRD1
Sitosterol	1/7	0.03448424920041465	0.095465153554755	0	0	33.49158249158249	112.77461836050252	MAOA
Safinamide	1/7	0.03448424920041465	0.095465153554755	0	0	33.49158249158249	112.77461836050252	MAOA
Bezafibrate	1/7	0.03448424920041465	0.095465153554755	0	0	33.49158249158249	112.77461836050252	PPARG
Methadone	1/7	0.03448424920041465	0.095465153554755	0	0	33.49158249158249	112.77461836050252	OPRD1
Naltrexone	1/7	0.03448424920041465	0.095465153554755	0	0	33.49158249158249	112.77461836050252	OPRD1
Somatostatin	1/7	0.03448424920041465	0.095465153554755	0	0	33.49158249158249	112.77461836050252	OPRD1
Naloxone	1/7	0.03448424920041465	0.095465153554755	0	0	33.49158249158249	112.77461836050252	OPRD1
Econazole	2/59	0.03521255663904897	0.095465153554755	0	0	7.104547081990691	23.774319154103356	OPRD1;TBXAS1
Miconazole	2/61	0.03742130042373311	0.0992477967759878	0	0	6.863023175371843	22.54856700617945	OPRD1;TBXAS1
Gramicidin	1/8	0.03931350415205654	0.0999218230531437	0	0	28.705627705627705	92.89678500716381	TBXAS1
Gilteritinib	1/8	0.03931350415205654	0.0999218230531437	0	0	28.705627705627705	92.89678500716381	AXL
Linolenic Acid	1/9	0.0441188457824273	0.10209737157497074	0	0	25.116161616161616	78.3842312444799	PPARG
Pethidine	1/9	0.0441188457824273	0.10209737157497074	0	0	25.116161616161616	78.3842312444799	OPRD1
Eicosapentaenoic Acid	1/9	0.0441188457824273	0.10209737157497074	0	0	25.116161616161616	78.3842312444799	PPARG
Nomifensine	1/9	0.0441188457824273	0.10209737157497074	0	0	25.116161616161616	78.3842312444799	MAOA
Clotrimazole	2/67	0.04435377617601188	0.10209737157497074	0	0	6.227629513343799	19.402537395096388	OPRD1;TBXAS1
Imatinib	2/70	0.04798478677458479	0.10731651350172766	0	0	5.951980792316927	18.075399411278084	SYK;TBXAS1
Lacidipine	1/10	0.04890039114183046	0.10731651350172766	0	0	22.32435465768799	67.37423003045056	TBXAS1
Primaquine	1/11	0.05365825675086383	0.10731651350172766	0	0	20.09090909090909	58.768318421882675	MAOA
Glibenclamide	1/11	0.05365825675086383	0.10731651350172766	0	0	20.09090909090909	58.768318421882675	PPARG
Bexarotene	1/11	0.05365825675086383	0.10731651350172766	0	0	20.09090909090909	58.768318421882675	PPARG
Tetracaine	1/11	0.05365825675086383	0.10731651350172766	0	0	20.09090909090909	58.768318421882675	MAOA
Morphine	1/11	0.05365825675086383	0.10731651350172766	0	0	20.09090909090909	58.768318421882675	OPRD1
Fenofibrate	1/11	0.05365825675086383	0.10731651350172766	0	0	20.09090909090909	58.768318421882675	PPARG
Menadione	1/12	0.05839255858007915	0.11307765312332788	0	0	18.26354453627181	51.878818604154176	MAOA
Phenelzine	1/12	0.05839255858007915	0.11307765312332788	0	0	18.26354453627181	51.878818604154176	MAOA
Candesartan Cilexetil	1/13	0.06310341209244187	0.11490472052653594	0	0	16.74074074074074	46.254339159717055	TBXAS1
Tranylcypromine	1/13	0.06310341209244187	0.11490472052653594	0	0	16.74074074074074	46.254339159717055	MAOA
Linoleic Acid	1/13	0.06310341209244187	0.11490472052653594	0	0	16.74074074074074	46.254339159717055	PPARG
Oleic Acid	1/13	0.06310341209244187	0.11490472052653594	0	0	16.74074074074074	46.254339159717055	PPARG
Amiloride	1/14	0.0677909321684321	0.11648582710631994	0	0	15.452214452214452	41.58695944336839	MAOA
Cabozantinib	1/14	0.0677909321684321	0.11648582710631994	0	0	15.452214452214452	41.58695944336839	AXL
Coumarin	1/14	0.0677909321684321	0.11648582710631994	0	0	15.452214452214452	41.58695944336839	MAOA
Guanabenz	1/14	0.0677909321684321	0.11648582710631994	0	0	15.452214452214452	41.58695944336839	MAOA
Cisplatin	1/15	0.07245523317560384	0.12058672217348645	0	0	14.347763347763347	37.659813836990104	TBXAS1
Sulfasalazine	1/15	0.07245523317560384	0.12058672217348645	0	0	14.347763347763347	37.659813836990104	TBXAS1
Ritonavir	1/16	0.0770964289305897	0.12058672217348645	0	0	13.390572390572391	34.31599732708391	TBXAS1
Tannic Acid	1/16	0.0770964289305897	0.12058672217348645	0	0	13.390572390572391	34.31599732708391	TBXAS1
Levorphanol	1/16	0.0770964289305897	0.12058672217348645	0	0	13.390572390572391	34.31599732708391	OPRD1
Chloroquine	1/16	0.0770964289305897	0.12058672217348645	0	0	13.390572390572391	34.31599732708391	APP
Vinblastine	1/16	0.0770964289305897	0.12058672217348645	0	0	13.390572390572391	34.31599732708391	TBXAS1
Diclofenac	1/17	0.08171463267155567	0.1261922175434151	0	0	12.553030303030303	31.43934295429433	PPARG
Cianidanol	1/19	0.09088251453617983	0.13859583466767425	0	0	11.15712682379349	26.75688382123247	APP
Neratinib	2/102	0.09248468910980343	0.13929792680735825	0	0	4.040816326530612	9.620020610565179	SYK;AXL
Indomethacin	1/20	0.09543241646248146	0.14027415431834625	0	0	10.569377990430622	24.83103038927071	PPARG
Cefapirin	1/20	0.09543241646248146	0.14027415431834625	0	0	10.569377990430622	24.83103038927071	OPRD1
Amfetamine	1/21	0.0999597740324998	0.14180340037168576	0	0	10.04040404040404	23.122924333288797	MAOA
Paclitaxel	1/21	0.0999597740324998	0.14180340037168576	0	0	10.04040404040404	23.122924333288797	OPRD1
Penfluridol	1/21	0.0999597740324998	0.14180340037168576	0	0	10.04040404040404	23.122924333288797	OPRD1
Dexamfetamine	1/22	0.10446469781910508	0.14649072567736576	0	0	9.561808561808562	21.59922753970687	MAOA
Sulconazole	1/28	0.1310292553948657	0.18165419497924565	0	0	7.434717545828657	15.109834134055738	TBXAS1
Bithionol	1/29	0.13538019382269004	0.18557734434121556	0	0	7.1688311688311686	14.335283778329618	TBXAS1
Hexachlorophene	1/31	0.14401747150131122	0.19097969046913008	0	0	6.69023569023569	12.964476920040203	TBXAS1
Carvedilol	1/31	0.14401747150131122	0.19097969046913008	0	0	6.69023569023569	12.964476920040203	APP
Infigratinib	1/31	0.14401747150131122	0.19097969046913008	0	0	6.69023569023569	12.964476920040203	SYK
Apomorphine	1/32	0.14830402193397793	0.19247968804197135	0	0	6.474095796676441	12.355752978101908	OPRD1
Ergotamine	1/32	0.14830402193397793	0.19247968804197135	0	0	6.474095796676441	12.355752978101908	TBXAS1
Loperamide	1/33	0.15256931999718407	0.19593112673322585	0	0	6.271464646464646	11.79120788980768	OPRD1
Dopamine	1/34	0.1568134700259566	0.19928378482465317	0	0	6.081114172023263	11.266469699963471	OPRD1
Ceritinib	1/35	0.16103657577419495	0.20254084788094623	0	0	5.901960784313726	10.777710825180796	SYK
Disulfiram	1/36	0.16523874056701404	0.2036234641120993	0	0	5.733044733044733	10.321566994169176	MAOA
Nifedipine	1/37	0.16942006718012562	0.2036234641120993	0	0	5.57351290684624	9.895070145641316	TBXAS1
Crizotinib	2/150	0.17279132809385747	0.2036234641120993	0	0	2.7236624379481524	4.7818540898178	SYK;AXL
Flunarizine	1/38	0.17358065793162564	0.2036234641120993	0	0	5.422604422604422	9.495592558231127	OPRD1
Afatinib	1/38	0.17358065793162564	0.2036234641120993	0	0	5.422604422604422	9.495592558231127	AXL
Pentamidine	1/38	0.17358065793162564	0.2036234641120993	0	0	5.422604422604422	9.495592558231127	MAOA
Pimozide	1/38	0.17358065793162564	0.2036234641120993	0	0	5.422604422604422	9.495592558231127	OPRD1
Raloxifene	1/40	0.18184003844564067	0.2112808065749349	0	0	5.144004144004144	8.768612919919887	OPRD1
Amiodarone	1/56	0.24503914356804327	0.28202618410661584	0	0	3.644628099173554	5.125576482532065	OPRD1
Fluphenazine	1/57	0.24882454141300062	0.28370648647089786	0	0	3.5793650793650795	4.978922896997587	OPRD1
Haloperidol	1/60	0.26006835626766184	0.2915924088367897	0	0	3.396849854476973	4.574913980988086	OPRD1
Bosutinib	2/198	0.26052108658368917	0.2915924088367897	0	0	2.0516451478550604	2.75960936414797	SYK;AXL
Astemizole	1/62	0.2674715018007107	0.296650211088061	0	0	3.2851465474416295	4.3322615615299345	OPRD1
Midostaurin	2/205	0.27349373546843264	0.30059671826260165	0	0	1.980195033678496	2.567276450212099	SYK;AXL
Gefitinib	1/78	0.32411609442991285	0.3530550314325836	0	0	2.600419782237964	2.929772078325152	AXL
Chlorpromazine	1/80	0.3308845249727721	0.35723815970511674	0	0	2.534330648254699	2.8029337896230073	OPRD1
Axitinib	1/98	0.38885819639751296	0.4161464908815489	0	0	2.062168072477351	1.947801335478516	AXL
Erlotinib	1/100	0.394984420817951	0.4177510458155902	0	0	2.020304050607081	1.8766785261005494	AXL
Fedratinib	2/273	0.39720591241482345	0.4177510458155902	0	0	1.4781986595376158	1.3648215048179724	SYK;AXL
Pazopanib	1/105	0.41003527484740526	0.42755814984088414	0	0	1.9226884226884227	1.7140999679223647	SYK
Vandetanib	1/109	0.42180856913936493	0.43610716470341115	0	0	1.8511036288814067	1.5978794932003777	AXL
Sorafenib	1/122	0.45848850701645666	0.47004704080678744	0	0	1.6511394941147006	1.2875916896026691	AXL
Dasatinib	1/127	0.47197433920713694	0.4798405781939225	0	0	1.5852172518839185	1.1902297169988543	SYK
Nintedanib	1/219	0.6683867459663929	0.6739106033710738	0	0	0.9119636734315634	0.3674195049496875	AXL
Sunitinib	1/265	0.7374167776971414	0.7374167776971414	0	0	0.7513008876645241	0.22884778373963424	AXL
